# FLEXIQuant-LF: Robust Regression to Quantify Protein Modification Extent in Label-Free Proteomics Data

**DOI:** 10.1101/2020.05.11.088492

**Authors:** Konstantin Kahnert, Christoph N. Schlaffner, Jan Muntel, Ruchi Chauhan, Bernhard Y. Renard, Judith A. Steen, Hanno Steen

## Abstract

Improvements in LC-MS/MS methods and technology have enabled the identification of thousands of modified peptides in a single experiment. However, protein regulation by post-translational modifications (PTMs) is not binary, making methods to quantify the modification extent crucial to understanding the role of PTMs. Here, we introduce FLEXIQuant-LF, a software tool for large-scale identification of differentially modified peptides and quantification of their modification extent without prior knowledge of the type of modification. We developed FLEXIQuant-LF using label-free quantification of unmodified peptides and robust linear regression to quantify the modification extent of peptides. As proof of concept, we applied FLEXIQuant-LF to data-independent-acquisition (DIA) data of the anaphase promoting complex/cyclosome (APC/C) during mitosis. The unbiased FLEXIQuant-LF approach to assess the modification extent in quantitative proteomics data provides a better understanding of the function and regulation of PTMs. The software is available at https://github.com/SteenOmicsLab/FLEXIQuantLF.
