## Supplementary Table 1 for "FLEXIQuant-LF: Robust Regression to Quantify Protein Modification Extent in Label-Free Proteomics Data"

### Sheet: raw_peptide_intensities
Protein database entry	Accession	Protein	Peptide	Phosphorylation	Oxidation	Overall coverage	0h_1	0h_2	0h_3	4h_1	4h_2	8h_1	8h_2	8h_3	10h_1	10h_2
sp|Q9H1A4|APC1_HUMAN	Q9H1A4	APC1	HSTSVSSLAER	no	0	0	0	0	0	0	0	0	0	0	0	0
sp|Q9H1A4|APC1_HUMAN	Q9H1A4	APC1	FLCamFLVESQLQLR	no	0	40	0	0	0	21.2631	0	25.7722	0	0	38.706	42.4317
sp|Q9H1A4|APC1_HUMAN	Q9H1A4	APC1	SPSYQIK	no	0	50	0	0	0	64.833	0	58.0526	71.6059	73.2163	0	43.6559
sp|Q9H1A4|APC1_HUMAN	Q9H1A4	APC1	YWELLIDLSK	no	0	60	0	0	0	125.395	107.87	121.361	0	31.2084	155.138	139.983
sp|Q9H1A4|APC1_HUMAN	Q9H1A4	APC1	SASSHEVPPGSPR	no	0	70	53.4043	93.19	52.2721	58.756	0	39.0656	36.9945	0	0	51.5643
sp|Q9H1A4|APC1_HUMAN	Q9H1A4	APC1	FNISSHNQSPK	no	0	70	103.501	98.6763	75.1625	77.8384	70.6767	0	31.7818	53.3388	0	0
sp|Q9H1A4|APC1_HUMAN	Q9H1A4	APC1	LLGSLDEVVLLSPVPELR	no	0	70	60.1572	0	0	40.2168	32.0419	131.4	161.697	0	223.734	263.159
sp|Q9H1A4|APC1_HUMAN	Q9H1A4	APC1	APDTMYLLDFVKPEFLLLR	no	0	90	69.7162	56.6732	63.1079	49.3575	54.9416	54.8364	60.9242	53.2379	60.1756	0
sp|Q9H1A4|APC1_HUMAN	Q9H1A4	APC1	ITIPEIATSELVQTCamLQAIK	no	0	90	32.6673	137.591	0	139.945	143.119	271.673	317.191	54.0888	441.405	415.218
sp|Q9H1A4|APC1_HUMAN	Q9H1A4	APC1	SQALAVYK	no	0	90	0	51.5851	51.3077	67.3799	58.0382	58.1249	46.6396	66.919	51.7361	67.6071
sp|Q9H1A4|APC1_HUMAN	Q9H1A4	APC1	VKSEEENVVLK	no	0	90	64.7663	50.5276	41.4339	58.2469	0	35.4392	53.5535	45.3489	55.8431	35.015
sp|Q9H1A4|APC1_HUMAN	Q9H1A4	APC1	AcSNFYEER	no	0	100	277.094	295.2	284.937	367.319	237.843	279.404	345.442	231.999	289.864	326.403
sp|Q9H1A4|APC1_HUMAN	Q9H1A4	APC1	AGQLSYKEDPMGWQSLLAQTVANR	no	0	100	324.297	301.972	363.155	414.46	325.818	357.711	550.588	305.416	543.172	411.648
sp|Q9H1A4|APC1_HUMAN	Q9H1A4	APC1	AHSPALGVHSFSGVQR	no	0	100	946.957	955.018	900.413	940.629	843.731	446.45	583.464	410.524	408.47	360.059
sp|Q9H1A4|APC1_HUMAN	Q9H1A4	APC1	ARPSETGSDDDWEYLLNSDYHQNVESHLLNR	no	0	100	228.252	559.983	549.716	611.672	566.682	444.565	507.256	422.873	220.685	487.21
sp|Q9H1A4|APC1_HUMAN	Q9H1A4	APC1	CamICamILQSSCamINMHSIEGK	no	0	100	144.174	269.436	252.981	298.442	199.692	180.744	241.575	210.536	201.132	242.731
sp|Q9H1A4|APC1_HUMAN	Q9H1A4	APC1	CamLILWDDILPNSK	no	0	100	673.371	589.263	569.947	806.952	585.599	774.763	689.5	559.521	691.32	704.503
sp|Q9H1A4|APC1_HUMAN	Q9H1A4	APC1	DLETLPFGIALPIR	no	0	100	152.377	1052.71	158.39	1100.16	404.549	2676.21	2702.02	111.603	2622.24	2870.91
sp|Q9H1A4|APC1_HUMAN	Q9H1A4	APC1	DLQEFVPFGR	no	0	100	3291.81	3242.06	2864.48	3773.53	3056.01	3746.1	3965.63	3392.58	3935.19	4160.56
sp|Q9H1A4|APC1_HUMAN	Q9H1A4	APC1	DYIASLPFQVANVWPTK	no	0	100	744.73	780.513	704.772	1014.12	853.829	864.67	927.338	778.51	872.346	965.145
sp|Q9H1A4|APC1_HUMAN	Q9H1A4	APC1	DYPTLVR	no	0	100	1271.89	1223.71	1074.79	1116.36	1168.94	914.699	1292.63	1055.82	1035.84	1199.08
sp|Q9H1A4|APC1_HUMAN	Q9H1A4	APC1	EDPMGWQSLLAQTVANR	no	0	100	590.848	593.177	446.137	595.135	612.161	457.636	597.743	566.529	628.787	671.974
sp|Q9H1A4|APC1_HUMAN	Q9H1A4	APC1	EELMAPTLLPELHLLK	no	0	100	696.446	817.542	666.525	794.775	635.973	735.448	637.599	737.985	844.756	954.734
sp|Q9H1A4|APC1_HUMAN	Q9H1A4	APC1	EIAVQMLVK	no	0	100	733.943	888.928	876.669	1172	955.825	941.314	1056.98	803.327	987.066	936.99
sp|Q9H1A4|APC1_HUMAN	Q9H1A4	APC1	EMSETSELWQIK	no	0	100	533.592	580.595	581.15	688.793	577.484	606.648	665.114	655.134	615.101	623.218
sp|Q9H1A4|APC1_HUMAN	Q9H1A4	APC1	EQPASDWPEAVCamLLIGR	no	0	100	808.073	933.836	828.944	984.918	869.332	912.338	1069.53	843.858	1028.96	991.414
sp|Q9H1A4|APC1_HUMAN	Q9H1A4	APC1	FAGSENLSAFNCamLHK	no	0	100	552.942	586.927	631.944	730.333	622.305	589.454	728.027	574.761	688.238	711.38
sp|Q9H1A4|APC1_HUMAN	Q9H1A4	APC1	FQESNDKTQLIFGSVTNIPAK	no	0	100	423.623	432.292	424.476	457.122	371.722	472.719	495.323	447.577	395.421	421.245
sp|Q9H1A4|APC1_HUMAN	Q9H1A4	APC1	FSEQGGTPQNVATSSSLTAHLR	no	0	100	945.183	881.86	912.082	925.253	815.965	417.398	489.28	413.779	372.112	356.055
sp|Q9H1A4|APC1_HUMAN	Q9H1A4	APC1	GDSPVTSPFQNYSSIHSQSR	no	0	100	566.298	566.187	605.447	606.453	491.526	280.98	287.952	228.563	210.197	205.782
sp|Q9H1A4|APC1_HUMAN	Q9H1A4	APC1	GEGMPPYPYLPGICamER	no	0	100	2826.42	2620.32	2592.43	3300.77	2903.55	2779.13	3250.65	2768.48	2865.08	3123.97
sp|Q9H1A4|APC1_HUMAN	Q9H1A4	APC1	GHEMTSIGLLLGVSAAK	no	0	100	407.172	692.731	695.848	987.128	916.184	921.783	1023.27	778.113	989.079	878.867
sp|Q9H1A4|APC1_HUMAN	Q9H1A4	APC1	GLFMNSEFLPVVK	no	0	100	1393.17	1399.83	1378.46	1608.86	1429.81	1608.98	1858.63	1583.56	1506.3	1571.97
sp|Q9H1A4|APC1_HUMAN	Q9H1A4	APC1	GMFTLFSYHPVPTEPLPIPK	no	0	100	825.887	685.376	695.518	784.796	908.872	834.425	985.02	825.429	848.781	774.923
sp|Q9H1A4|APC1_HUMAN	Q9H1A4	APC1	GTQWYEQTKEELMAPTLLPELHLLK	no	0	100	365.776	457.787	363.458	545.937	463.088	496.217	544.249	449.916	371.745	455.921
sp|Q9H1A4|APC1_HUMAN	Q9H1A4	APC1	HAELANEYAGFLMALGLNGHLTK	no	0	100	283.009	380.606	246.417	363.917	328.326	260.664	367.752	231.781	353.526	335.58
sp|Q9H1A4|APC1_HUMAN	Q9H1A4	APC1	HHPNALNLQLR	no	0	100	524.08	553.55	561.625	617.801	542.836	436.946	658.538	445.336	691.866	616.741
sp|Q9H1A4|APC1_HUMAN	Q9H1A4	APC1	HLYVLAAEPR	no	0	100	251.327	220.968	214.687	199.562	193.221	189.153	235.215	139.514	196.573	216.492
sp|Q9H1A4|APC1_HUMAN	Q9H1A4	APC1	HTAEVLLAEIGRPPGPEMEYCamTDR	no	0	100	798.85	766.079	758.776	1053.21	872.19	905.009	901.875	866.666	909.475	957.986
sp|Q9H1A4|APC1_HUMAN	Q9H1A4	APC1	IAPASQIDSAWIVYNKPK	no	0	100	1258.01	1257.37	1130.37	1396.35	1199.84	1259.23	1426.89	1321.68	1380.65	1297.27
sp|Q9H1A4|APC1_HUMAN	Q9H1A4	APC1	LAPLLLGNPQPMVM	no	0	100	490.67	510.663	510.407	534.823	494.299	580.929	654.066	595.949	582.713	659.064
sp|Q9H1A4|APC1_HUMAN	Q9H1A4	APC1	LATLNIHDYLTK	no	0	100	747.128	854.957	852.075	1046.37	838.037	916.733	969.804	888.75	961.062	867.962
sp|Q9H1A4|APC1_HUMAN	Q9H1A4	APC1	LGPYVDHYYR	no	0	100	884.471	928.075	847.028	1015.68	855.012	952.232	1106.65	814.555	969.387	869.402
sp|Q9H1A4|APC1_HUMAN	Q9H1A4	APC1	LGTMDMSITR	no	0	100	808.151	749.592	697.468	957.057	827.22	913.017	982.205	775.447	839.952	862.685
sp|Q9H1A4|APC1_HUMAN	Q9H1A4	APC1	LHDSLYNEDCamTFQQLGTYIHSIR	no	0	100	181.269	144.796	207.448	198.258	174.764	100.085	123.607	100.664	128.287	118.125
sp|Q9H1A4|APC1_HUMAN	Q9H1A4	APC1	LHDSLYNEDCamTFQQLGTYIHSIRDPVHNR	no	0	100	90.9362	71.7721	103.847	90.2911	81.0948	64.9867	81.6001	76.4689	68.8913	71.9685
sp|Q9H1A4|APC1_HUMAN	Q9H1A4	APC1	LLQLCamQR	no	0	100	837.732	752.276	589.983	569.124	609.742	512.461	581.248	517.465	481.193	439.391
sp|Q9H1A4|APC1_HUMAN	Q9H1A4	APC1	LLVPVDVDTNTPCamYALLEVTYK	no	0	100	524.523	505.047	453.821	723.685	578.825	660.855	804.352	713.337	713.41	846.187
sp|Q9H1A4|APC1_HUMAN	Q9H1A4	APC1	LQVEQEENR	no	0	100	129.718	127.642	92.9167	118.838	117.523	81.5184	127.318	71.2782	100.198	112.867
sp|Q9H1A4|APC1_HUMAN	Q9H1A4	APC1	LVLEFFSSR	no	0	100	1568.67	1925.1	1779.26	2458.08	1906.23	2377.67	2562.29	2125.58	2183.89	2614.37
sp|Q9H1A4|APC1_HUMAN	Q9H1A4	APC1	LVVWMTNVGFTLR	no	0	100	91.5143	110.605	91.1475	182.587	160.082	113.861	141.393	88.0454	91.0871	81.8456
sp|Q9H1A4|APC1_HUMAN	Q9H1A4	APC1	NFDFEGSLSpPVIAPK	yes	0	100	178.942	89.5822	222.378	204.204	177.414	216.306	352.292	254.999	259.018	216.947
sp|Q9H1A4|APC1_HUMAN	Q9H1A4	APC1	NFDFEGSLSPVIAPK	no	0	100	771.608	708.543	600.374	820.153	731.624	411.51	489.86	371.065	302.597	376.557
sp|Q9H1A4|APC1_HUMAN	Q9H1A4	APC1	RGLFMNSEFLPVVK	no	0	100	162.2	334.967	264.393	311.166	289.39	336.478	473.981	326.632	209.718	405.305
sp|Q9H1A4|APC1_HUMAN	Q9H1A4	APC1	SIADWLR	no	0	100	2566.52	2811.24	2651.94	3164.65	2529.3	2879.94	3275.38	2552.45	2877.21	3063.92
sp|Q9H1A4|APC1_HUMAN	Q9H1A4	APC1	SLCamLSPSEASQMK	no	0	100	744.452	727.261	676.473	869.697	778.937	564.935	683.694	589.698	475.047	535.003
sp|Q9H1A4|APC1_HUMAN	Q9H1A4	APC1	SPSISNMAALSR	no	0	100	971.083	906.017	840.488	927.512	842.054	380.98	468.238	390.074	395.008	324.329
sp|Q9H1A4|APC1_HUMAN	Q9H1A4	APC1	TGGEMNYGFHLAHHMALGLLFLGGGR	no	0	100	153.989	117.432	129.282	192.669	179.103	150.801	180.607	154.097	115.777	157.799
sp|Q9H1A4|APC1_HUMAN	Q9H1A4	APC1	TMALPVGR	no	0	100	1406.56	1388.88	1133.17	1254.01	1241.17	1095.87	1248.03	987.716	1061.94	1028.94
sp|Q9H1A4|APC1_HUMAN	Q9H1A4	APC1	TQLIFGSVTNIPAK	no	0	100	1353.28	1307.65	1331.02	1656.4	1298.37	1529.24	1735.56	1413.4	1582.16	1534.45
sp|Q9H1A4|APC1_HUMAN	Q9H1A4	APC1	TTGQVCamTIDPGQTGFMHHPSFFTSEPPSIYQWVSSCamLK	no	0	100	145.92	181.683	137.978	185.743	172.021	180.513	205.275	150.027	200.226	187.091
sp|Q9H1A4|APC1_HUMAN	Q9H1A4	APC1	VFITSDLCamGQK	no	0	100	1717.11	1733.04	1640.76	1976.13	1799.62	1673.44	1973.03	1635.31	1862.75	1689.9
sp|Q9H1A4|APC1_HUMAN	Q9H1A4	APC1	VNVVQYPELSDHEFIEEK	no	0	100	1087.37	1060.8	1067	1360.53	1101.2	1251.32	1378.77	1210.45	1315.39	1377.07
sp|Q9H1A4|APC1_HUMAN	Q9H1A4	APC1	VNVVQYPELSDHEFIEEKENR	no	0	100	137.145	149.387	138.22	148.247	117.109	108.723	147.284	97.8167	117.662	128.043
sp|Q9H1A4|APC1_HUMAN	Q9H1A4	APC1	VTLELSNGSMVR	no	0	100	647.02	661.96	654.399	714.064	586.205	522.938	724.187	575.701	638.993	643.759
sp|Q9H1A4|APC1_HUMAN	Q9H1A4	APC1	WVDSNVPQIIR	no	0	100	1761.48	1867.37	1761.17	2053.11	1833.26	2016.22	2234.06	1889.97	1928.45	2074.25
sp|Q9H1A4|APC1_HUMAN	Q9H1A4	APC1	YGLLFER	no	0	100	2189.53	2203.8	1996.87	2491.49	2049.6	2305.3	2577.59	2154.96	2381.8	2300.64
sp|Q9UM13|APC10_HUMAN	Q9UM13	APC10	CamTTIDFMMYR	no	0	100	210.344	260.983	247.723	283.148	209.294	258.588	252.693	264.357	243.61	257.833
sp|Q9UM13|APC10_HUMAN	Q9UM13	APC10	DDNLETYWQSDGSQPHLVNIQFR	no	0	100	324.434	326.648	317.97	295.984	317.357	390.493	448.21	632.219	421.551	421.65
sp|Q9UM13|APC10_HUMAN	Q9UM13	APC10	EIGSQAVWSLSSCamKPGFGVDQLR	no	0	100	632.825	668.111	444.185	708.327	661.744	702.953	818.489	649.379	787.395	792.602
sp|Q9UM13|APC10_HUMAN	Q9UM13	APC10	IYTPVEESSIGK	no	0	100	1445.99	1432.02	1311.01	1730.39	1446.98	1704.02	1851.31	1467.93	1653.14	1618.39
sp|Q9UM13|APC10_HUMAN	Q9UM13	APC10	IYTPVEESSIGKFPR	no	0	100	92.4622	136.019	119.955	117.248	99.789	129.928	165.716	118.137	135.523	147.758
sp|Q9UM13|APC10_HUMAN	Q9UM13	APC10	QLELVEPSGWIHVPLTDNHK	no	0	100	399.071	760.99	410.278	805.897	342.117	727.134	388.32	702.018	625.211	370.525
sp|Q9UM13|APC10_HUMAN	Q9UM13	APC10	TFMIQIAVLANHQNGR	no	0	100	58.3432	84.9232	80.8692	113.618	97.7707	132.263	173.296	104.634	74.6342	140.819
sp|Q9UM13|APC10_HUMAN	Q9UM13	APC10	TLCamIYADYK	no	0	100	606.262	599.249	536.479	670.538	587.231	653.536	857.276	641.956	780.541	773.856
sp|Q9UM13|APC10_HUMAN	Q9UM13	APC10	VGNNFHNLQEIR	no	0	100	970.231	966.61	861.925	958.6	871.623	1002.42	1152.24	909.043	920.202	942.61
sp|Q9UM13|APC10_HUMAN	Q9UM13	APC10	SDESYTPSK	no	0	20	0	0	0	36.1231	0	46.2689	0	0	0	0
sp|P60006|APC15_HUMAN	P60006	APC15	AcSTLFPSLFPR	no	0	100	2395.77	2486.78	1989.47	2028.81	1766.64	2475.39	2718.81	2112.92	2071.21	2341.69
sp|P60006|APC15_HUMAN	P60006	APC15	VTETLWFNLDRPCamVEETELQQQEQQHQAWLQSIAEK	no	0	100	71.6734	64.3557	74.1151	81.3382	65.3259	64.7195	82.6675	67.3115	67.5956	76.836
sp|Q96DE5|APC16_HUMAN	Q96DE5	APC16	ALFTYPK	no	0	100	288.833	288.479	228.008	236.665	218.394	255.428	324.307	253.86	235.205	184.475
sp|Q96DE5|APC16_HUMAN	Q96DE5	APC16	GAGEMLEDGSER	no	0	100	111.82	104.615	90.9209	80.1559	96.4252	90.9858	135.771	83.1979	83.3231	83.333
sp|Q96DE5|APC16_HUMAN	Q96DE5	APC16	LAGLVEELEADEWR	no	0	100	42.3611	71.7557	60.1403	39.6087	46.7036	55.3611	69.943	46.2869	49.5323	56.3264
sp|Q9UJX5|APC4_HUMAN	Q9UJX5	APC4	ANELLQVIDSSMK	no	0	100	427.438	433.838	578.764	527.201	468.257	579	584.013	538.286	501.444	546.107
sp|Q9UJX5|APC4_HUMAN	Q9UJX5	APC4	ASAELQTLLMNQLTVK	no	0	100	374.64	409.342	421.08	406.22	449.033	347.37	484.768	411.224	325.978	305.324
sp|Q9UJX5|APC4_HUMAN	Q9UJX5	APC4	DLIALANTAGEVLLHR	no	0	100	127.67	115.851	75.6195	156.632	113.733	82.9156	130.657	109.424	111.609	148.317
sp|Q9UJX5|APC4_HUMAN	Q9UJX5	APC4	ESPLLFPYYPR	no	0	100	1904.66	2241.56	2139.57	2526.83	2296.01	2621.25	3068.8	2547.43	1865.53	2753.85
sp|Q9UJX5|APC4_HUMAN	Q9UJX5	APC4	EVTCamLAWRPDGK	no	0	100	994.559	1029.35	943.316	1083.67	917.947	935.733	1109.52	901.876	881.687	944.2
sp|Q9UJX5|APC4_HUMAN	Q9UJX5	APC4	FGSFTYATTEK	no	0	100	539.91	552.275	498.007	675.167	588.923	570.988	626.874	511.24	587.062	561.401
sp|Q9UJX5|APC4_HUMAN	Q9UJX5	APC4	FPFLWNNK	no	0	100	1191.77	1154.34	992.226	1444.68	1238.97	1344.45	1625.3	1304.2	1299.09	1344.02
sp|Q9UJX5|APC4_HUMAN	Q9UJX5	APC4	FPTCamFPSFR	no	0	100	1858.99	1904.87	1908.81	2296.35	1939.65	2260.9	2591.99	2133.94	2206.35	2246.51
sp|Q9UJX5|APC4_HUMAN	Q9UJX5	APC4	HTDISQSVSNGLIAIK	no	0	100	405.876	383.019	367.841	419.085	358.731	333.403	465.932	188.026	409.686	348.331
sp|Q9UJX5|APC4_HUMAN	Q9UJX5	APC4	IFSEENSDEIIK	no	0	100	636.53	634.96	603.802	739.547	664.067	636.067	775.718	563.229	672.767	617.246
sp|Q9UJX5|APC4_HUMAN	Q9UJX5	APC4	IKEEVLSESEAENQQAGAAALAPEIVIK	no	0	100	102.401	91.6335	103.497	124.943	89.8273	111.45	140.521	118.609	140.282	134.581
sp|Q9UJX5|APC4_HUMAN	Q9UJX5	APC4	KLGQSIESSYSSIQK	no	0	100	132.162	148.094	129.223	138.666	124.594	128.216	126.197	100.568	123.385	115.553
sp|Q9UJX5|APC4_HUMAN	Q9UJX5	APC4	KVSCamVLSSNLR	no	0	100	291.886	287.694	244.093	263.462	276.407	209.207	268.568	189.089	239.954	229.706
sp|Q9UJX5|APC4_HUMAN	Q9UJX5	APC4	LDEQCamSAIPTR	no	0	100	2303.43	2382.54	1925.32	2396.59	2156.49	2263.46	2657.96	1778.98	1996.58	1920.58
sp|Q9UJX5|APC4_HUMAN	Q9UJX5	APC4	LGQSIESSYSSIQK	no	0	100	603.906	669.652	613.156	699.077	620.535	645.743	854.941	644.71	706.692	678.661
sp|Q9UJX5|APC4_HUMAN	Q9UJX5	APC4	LLAFALADTK	no	0	100	1494.11	1303.4	1420.64	1837.85	1532.69	1548.4	1802.11	1498.08	1536.25	1495.52
sp|Q9UJX5|APC4_HUMAN	Q9UJX5	APC4	LVISHLQSGSESLLYHLSELK	no	0	100	427.282	448.809	670.763	468.692	476.178	399.077	392.84	290.623	463.074	418.707
sp|Q9UJX5|APC4_HUMAN	Q9UJX5	APC4	MENIIDQCamLQKPADVIGK	no	0	100	356.56	354.16	333.27	442.908	354.778	391.73	429.314	414.286	357.419	380.251
sp|Q9UJX5|APC4_HUMAN	Q9UJX5	APC4	MTEDHVLPELNK	no	0	100	838.039	859.768	761.895	991.172	945.14	837.768	1111.06	797.97	923.329	864.371
sp|Q9UJX5|APC4_HUMAN	Q9UJX5	APC4	RDLIALANTAGEVLLHR	no	0	100	461.844	451.875	493.433	540.101	538.989	478.183	567.615	460.525	433.983	534.515
sp|Q9UJX5|APC4_HUMAN	Q9UJX5	APC4	RMENIIDQCamLQKPADVIGK	no	0	100	1103.93	1308.41	1302.91	1701.24	1382.48	1591.57	1658.18	1268.08	1315.88	1416.85
sp|Q9UJX5|APC4_HUMAN	Q9UJX5	APC4	SMNQAICamIPLYR	no	0	100	2182.78	2107.13	2119.58	2860.74	2335.67	2727.51	2865.6	2504.27	2446.57	2564.25
sp|Q9UJX5|APC4_HUMAN	Q9UJX5	APC4	VEKLDPELDS	no	0	100	230.448	219.059	190.691	199.853	204.901	214.049	256.576	137.968	210.451	189.832
sp|Q9UJX5|APC4_HUMAN	Q9UJX5	APC4	VGQYLKDEDDDLVSPPNTEGNQWYDFLQNSSHLK	no	0	100	338.156	182.033	334.172	440.386	214.54	259.962	403.89	371.544	373.302	368.626
sp|Q9UJX5|APC4_HUMAN	Q9UJX5	APC4	VSCamVLSSNLR	no	0	100	953.623	848.806	714.019	892.851	888.3	778.407	883.043	627.257	736.122	658.126
sp|Q9UJX5|APC4_HUMAN	Q9UJX5	APC4	VTGIAGTCamLALCamLSSDLK	no	0	100	37.6274	52.6469	67.519	72.9283	47.7808	31.2308	69.2724	79.1377	63.0912	61.337
sp|Q9UJX5|APC4_HUMAN	Q9UJX5	APC4	VWSFPPNENTGK	no	0	100	104.29	123.964	79.1071	93.1601	106.393	58.2162	179.948	137.24	226.353	187.25
sp|Q9UJX5|APC4_HUMAN	Q9UJX5	APC4	WLYVAMLR	no	0	100	762.632	676.313	576.332	829.679	638.912	842.39	747.576	747.05	582.259	821.333
sp|Q9UJX5|APC4_HUMAN	Q9UJX5	APC4	QLPQEIIFLVWSPK	no	0	80	38.9174	0	0	34.4842	27.2391	27.8913	25.5315	21.2762	38.2645	24.3387
sp|Q9UJX4|APC5_HUMAN	Q9UJX4	APC5	AEALEAAIENLNEAK	no	0	100	135.394	129.137	110.343	174.816	152.568	137.244	192.92	137.245	194.915	174.856
sp|Q9UJX4|APC5_HUMAN	Q9UJX4	APC5	ALTPASLQK	no	0	100	424.563	381.533	310.114	305.85	282.933	255.358	330.688	237.127	243.125	230.69
sp|Q9UJX4|APC5_HUMAN	Q9UJX4	APC5	AVVLQAQNQMSEAHK	no	0	100	520.142	530.635	485.382	591.728	481.563	521.203	623.101	459.541	509.31	509.822
sp|Q9UJX4|APC5_HUMAN	Q9UJX4	APC5	CamQVASAASYDQPK	no	0	100	159.45	165.384	133.371	120.651	104.492	102.722	143.143	92.9108	102.762	108.516
sp|Q9UJX4|APC5_HUMAN	Q9UJX4	APC5	DMEQFFDDLSDSFSGTEPEVHK	no	0	100	476.782	534.161	425.235	699.683	594.246	606.899	628.53	585.066	623.361	652.461
sp|Q9UJX4|APC5_HUMAN	Q9UJX4	APC5	DSDLLHWK	no	0	100	146.544	142.008	117.962	111.941	113.163	111.481	147.915	93.1033	119.87	112.804
sp|Q9UJX4|APC5_HUMAN	Q9UJX4	APC5	DVVYFQAR	no	0	100	796.053	806.419	791.844	884.509	794.588	781.267	846.567	667.617	898.705	784.435
sp|Q9UJX4|APC5_HUMAN	Q9UJX4	APC5	DWVTPYK	no	0	100	1072.24	1099.36	1007.5	1186.69	1215.38	1052.96	1251.27	820.28	1101.79	1066.46
sp|Q9UJX4|APC5_HUMAN	Q9UJX4	APC5	EEEVSCamSGPLSQK	no	0	100	211.678	252.781	173.79	180.779	158.809	113.148	162.168	109.856	124.892	117.376
sp|Q9UJX4|APC5_HUMAN	Q9UJX4	APC5	EELDVSVR	no	0	100	370.693	401.866	324.995	355.549	283.583	210.074	255.365	167.695	188.889	182.245
sp|Q9UJX4|APC5_HUMAN	Q9UJX4	APC5	FGHYQQAELALQEAIR	no	0	100	1475.63	1407.25	1350.67	1692.19	1500.61	1553.51	1679.57	1377.04	1574.2	1712.98
sp|Q9UJX4|APC5_HUMAN	Q9UJX4	APC5	FNPDFAEAHYLSYLNNLR	no	0	100	1171.39	661.538	851.041	1063.84	839.018	837.486	1277.55	906.976	1255.33	995.435
sp|Q9UJX4|APC5_HUMAN	Q9UJX4	APC5	FPPNSQHAQLWMLCamDQK	no	0	100	50.748	30.1722	86.8756	42.8385	36.024	103.254	117.319	53.2922	167.889	20.0943
sp|Q9UJX4|APC5_HUMAN	Q9UJX4	APC5	HSLSELIDISIAQK	no	0	100	1067.52	1080.7	1070.01	1445.93	1242.84	1312.15	1400.88	1227.78	1338.64	1392.14
sp|Q9UJX4|APC5_HUMAN	Q9UJX4	APC5	IAQESNDHVCamLQHCamLSWLYVLGQK	no	0	100	229.728	195.807	385.778	314.71	344.745	218.277	353.123	258.529	262.314	254.415
sp|Q9UJX4|APC5_HUMAN	Q9UJX4	APC5	IAVLVLLNEMSR	no	0	100	918.394	964.09	802.978	1554.79	1234.3	1795.18	1849.6	1379.58	1588.8	1604.94
sp|Q9UJX4|APC5_HUMAN	Q9UJX4	APC5	IRDVVYFQAR	no	0	100	1335.61	1377.27	1183.27	1582	1259.61	1486.2	1696.36	1296.95	1452.15	1496.46
sp|Q9UJX4|APC5_HUMAN	Q9UJX4	APC5	KAEALEAAIENLNEAK	no	0	100	1241.43	1366.24	1391.52	1772.45	1500.44	1595.73	1803.38	1454.5	1541.68	1617.36
sp|Q9UJX4|APC5_HUMAN	Q9UJX4	APC5	KAVHFGLPYLASLGIQSLVQQR	no	0	100	104.239	124.537	114.744	156.992	106.23	98.1675	146.553	128.728	85.4529	135.746
sp|Q9UJX4|APC5_HUMAN	Q9UJX4	APC5	KAVVLQAQNQMSEAHK	no	0	100	159.416	203.619	134.121	198.839	180.956	158.466	244.53	119.105	199.424	154.918
sp|Q9UJX4|APC5_HUMAN	Q9UJX4	APC5	KTVEDADMELTSR	no	0	100	207.26	232.404	204.24	219.87	209.506	179.293	196.071	140.724	157.82	139.32
sp|Q9UJX4|APC5_HUMAN	Q9UJX4	APC5	LIEESCamPQLANSVQIR	no	0	100	1128.39	1170.34	1154.43	1486.76	1261.62	1390.42	1523.99	1127.73	1376.07	1463.17
sp|Q9UJX4|APC5_HUMAN	Q9UJX4	APC5	LILTGAESK	no	0	100	439.707	337.494	289.588	299.023	312.9	242.629	325.09	199.61	250.884	255.952
sp|Q9UJX4|APC5_HUMAN	Q9UJX4	APC5	LMAEGELK	no	0	100	223.448	206.623	153.463	196.756	195.308	163.351	196.465	142.391	162.316	159.044
sp|Q9UJX4|APC5_HUMAN	Q9UJX4	APC5	LNQLLLPLLQGPDITLSK	no	0	100	285.43	359.493	236.875	392.15	361.217	400.803	480.351	294.4	361.039	466.863
sp|Q9UJX4|APC5_HUMAN	Q9UJX4	APC5	LSFSQVFK	no	0	100	844.802	794.296	784.478	1136.94	982.013	1042.11	1096.04	943.175	1006.48	1068.15
sp|Q9UJX4|APC5_HUMAN	Q9UJX4	APC5	LYTALQQYFQNGEK	no	0	100	161.041	177.412	90.3083	220.495	183.154	215.878	252.914	204.387	216.97	213.881
sp|Q9UJX4|APC5_HUMAN	Q9UJX4	APC5	MEKEELDVSVR	no	0	90	75.2286	89.2096	74.4499	81.5324	78.6629	52.0929	69.845	41.9751	42.0675	0
sp|Q9UJX4|APC5_HUMAN	Q9UJX4	APC5	QAEFFLSQQASLLK	no	0	100	335.32	478.168	401.394	544.837	439.955	491.837	580.404	462.334	284.079	498.285
sp|Q9UJX4|APC5_HUMAN	Q9UJX4	APC5	QLHQELPSHGVPLINHL	no	0	100	436.214	750.409	739.488	870.84	648.049	697.069	944.409	682.189	826.145	739.527
sp|Q9UJX4|APC5_HUMAN	Q9UJX4	APC5	RSDSYVLLEHSVK	no	0	100	131.363	134.041	114	123.396	114.842	131.308	160.235	96.4187	125.537	129.128
sp|Q9UJX4|APC5_HUMAN	Q9UJX4	APC5	SDSYVLLEHSVK	no	0	100	620.885	644.424	630.122	709.334	631.98	578.369	775.411	540.392	631.439	613.072
sp|Q9UJX4|APC5_HUMAN	Q9UJX4	APC5	TGEGAVSLMER	no	0	100	1576.39	1516.19	1370.06	1664.54	1591.13	1540.51	1854.03	1418.42	1511.18	1505.08
sp|Q9UJX4|APC5_HUMAN	Q9UJX4	APC5	TSVVGLFLR	no	0	100	981.371	1171.16	1117.67	1580.76	861.585	1516.81	1717.25	1460.1	1250.05	1425.52
sp|Q9UJX4|APC5_HUMAN	Q9UJX4	APC5	TVEDADMELTSR	no	0	100	908.811	995.154	909.999	1065.41	967.064	741.852	874.713	776.824	738.456	795.915
sp|Q9UJX4|APC5_HUMAN	Q9UJX4	APC5	VQDVFSSTHSLLHYFDR	no	0	100	732.46	532.272	717.614	704.038	625.875	691.56	870.239	1064.42	905.3	837.611
sp|Q9UJX4|APC5_HUMAN	Q9UJX4	APC5	YAALNLAALHCamR	no	0	100	1337.83	1484.71	1437.12	1607.2	1356.67	1422.97	1699.17	1421.1	1390.27	1458.39
sp|Q9UJX4|APC5_HUMAN	Q9UJX4	APC5	YHLADSLVTGITALNSIEGVYR	no	0	100	882.436	916.901	822.072	1086.74	1064.7	965.284	1029.21	912.064	1010.78	1082.17
sp|Q9UJX4|APC5_HUMAN	Q9UJX4	APC5	RLNQLLLPLLQGPDITLSK	no	0	0	0	0	0	0	0	0	0	0	0	0
sp|Q9UJX3|APC7_HUMAN	Q9UJX3	APC7	AGQERPSVTSYK	no	0	100	165.539	157.783	99.8308	114.668	119.774	117.977	150.4	127.242	106.199	112.843
sp|Q9UJX3|APC7_HUMAN	Q9UJX3	APC7	AIQLNSNSVQALLLK	no	0	100	2610.78	1969.56	1954.53	2228.54	1790.4	2399.25	3969.75	3311.15	2379.47	2366.66
sp|Q9UJX3|APC7_HUMAN	Q9UJX3	APC7	AISTICamSLEK	no	0	100	3125.44	2932.58	2444.61	3066.35	2950.27	3179.57	3761.41	3026.57	2941.4	2867.43
sp|Q9UJX3|APC7_HUMAN	Q9UJX3	APC7	ALTQRPDYIK	no	0	100	1743.34	1747.22	1358.11	1540.8	1332.54	1614.24	2019.03	1402.16	1382.08	1524.97
sp|Q9UJX3|APC7_HUMAN	Q9UJX3	APC7	AYAFVHTGDNSR	no	0	100	971.891	983.484	810.432	756.474	682.117	721.956	1069.75	775.088	655.31	680.69
sp|Q9UJX3|APC7_HUMAN	Q9UJX3	APC7	DAIAILDGIPSR	no	0	100	957.604	1023.64	764.753	1254.91	945.71	1403.92	1447.15	1364.95	1382.45	1400.93
sp|Q9UJX3|APC7_HUMAN	Q9UJX3	APC7	DMAAAGLHSNVR	no	0	100	896.906	923.763	667.334	702.978	645.277	787.811	933.671	718.462	642.016	646.636
sp|Q9UJX3|APC7_HUMAN	Q9UJX3	APC7	EAMVMANNVYK	no	0	100	1567.31	1464.88	1364.07	1587.24	1484.26	1833.61	1951.86	1625.3	1632.45	1511.46
sp|Q9UJX3|APC7_HUMAN	Q9UJX3	APC7	EQKYEDGIALLR	no	0	100	716.379	718.527	674.024	693.157	576.282	823.568	979.408	779.012	778.32	730.432
sp|Q9UJX3|APC7_HUMAN	Q9UJX3	APC7	FEQAQMLDPYLIK	no	0	100	1834.82	1672.74	1462.28	2071.39	1786.02	2611.25	2697.49	2306.35	2234.97	2309
sp|Q9UJX3|APC7_HUMAN	Q9UJX3	APC7	GMDVYGYLLAR	no	0	100	3594.99	3819.66	3237.6	4676.01	4169.71	5303.86	6099.63	5087.45	4403.85	4385.73
sp|Q9UJX3|APC7_HUMAN	Q9UJX3	APC7	INMoxMLANLYK	no	1	100	91.3316	58.7172	71.0222	80.9805	53.352	76.3695	120.985	131.159	105.232	95.0494
sp|Q9UJX3|APC7_HUMAN	Q9UJX3	APC7	INMMoxLANLYK	no	1	100	84.9141	94.2759	87.5042	115.872	87.1883	116.063	150.281	104.752	135.345	119.767
sp|Q9UJX3|APC7_HUMAN	Q9UJX3	APC7	INMMLANLYK	no	0	100	1655.03	1491.52	1723.43	2049.12	1779.9	2200.64	2469.49	2190.07	2082.09	2059.04
sp|Q9UJX3|APC7_HUMAN	Q9UJX3	APC7	LDCamYEGLIECamYLASNSIR	no	0	100	2421.57	2319.25	2068.4	2842.09	2589.16	3198	3333.63	3169.27	2822.46	3222.65
sp|Q9UJX3|APC7_HUMAN	Q9UJX3	APC7	LEDVENLGCamR	no	0	100	4320.11	4432.54	3647.49	4660.89	4320.43	5501.25	6212.11	4489.87	4891	4915.1
sp|Q9UJX3|APC7_HUMAN	Q9UJX3	APC7	LFNISDQHAEPWVVSGCamHSFYSK	no	0	100	763.386	762.773	841.372	873.863	828.275	999.679	1201.78	1036.21	955.401	948.552
sp|Q9UJX3|APC7_HUMAN	Q9UJX3	APC7	LLSSLLLTMSNNNPELFSPPQK	no	0	100	2318.13	2433.62	2064.79	3244.86	2890.17	3373.07	3840.5	3028.38	3149.47	3481.22
sp|Q9UJX3|APC7_HUMAN	Q9UJX3	APC7	MAECamYTMLK	no	0	100	881.624	824.546	757.979	945.171	903.727	994.901	1135.43	933.44	793.385	788.717
sp|Q9UJX3|APC7_HUMAN	Q9UJX3	APC7	NALANQSDCamVLHR	no	0	100	1692.49	1769.87	1465.86	1700.73	1636.43	2000.21	2304.14	1700.97	1695.27	1729.97
sp|Q9UJX3|APC7_HUMAN	Q9UJX3	APC7	QDKDAIAILDGIPSR	no	0	100	2628.6	2367.2	2305.58	2870.33	2233.98	3118.72	3396.86	2781.74	3005.22	3024.72
sp|Q9UJX3|APC7_HUMAN	Q9UJX3	APC7	TLGANAQTLTLLATVCamLEDPVTQEK	no	0	100	575.805	611.096	542.452	981.173	801.912	1350.83	1385.85	1233.51	1033.97	1006.3
sp|Q9UJX3|APC7_HUMAN	Q9UJX3	APC7	VRPSTGNSASTPQSQCamLPSEIEVK	no	0	100	1670.72	1672.29	1557.98	1777.94	1705.79	1302.9	1463.9	1291.99	968.399	1012.82
sp|Q9UJX3|APC7_HUMAN	Q9UJX3	APC7	YEDGIALLR	no	0	100	4049.46	4058.15	4047.25	4945.92	3884.62	5374.11	6327.86	3639	5116.01	5186.25
sp|Q9UJX3|APC7_HUMAN	Q9UJX3	APC7	YQLLVYHADSLFHDK	no	0	100	909.476	819.244	820.444	933.634	800.515	1054.87	1247.57	1013.46	951.268	939.77
sp|Q9UJX3|APC7_HUMAN	Q9UJX3	APC7	YQLLVYHADSLFHDKEYR	no	0	100	495.847	517.409	472.128	535.221	438.132	551.722	622.07	592.342	530.744	514.851
sp|Q9UJX3|APC7_HUMAN	Q9UJX3	APC7	YTMALQQK	no	0	100	388	342.517	285.873	308.091	277.662	268.21	382.326	259.794	256.067	281.893
sp|Q13042|CDC16_HUMAN	Q13042	CDC16	AIGNEVTVDKWEPLLNNLGHVCamR	no	0	100	629.966	638.401	889.012	588.768	522.178	587.768	752.047	540.451	524.23	521.605
sp|Q13042|CDC16_HUMAN	Q13042	CDC16	ANELFYLSHK	no	0	100	661.347	669.327	618.287	736.543	674.935	587.898	847.981	669.495	630.632	604.012
sp|Q13042|CDC16_HUMAN	Q13042	CDC16	CamYDFDVHTMK	no	0	100	473.768	545.561	475.168	351.942	345.989	343.45	503.184	282.41	286.964	204.987
sp|Q13042|CDC16_HUMAN	Q13042	CDC16	DESGFKDPSSDWEMSQSSIK	no	0	100	587.41	614.91	535.807	771.088	674.398	733.859	815.228	632.014	598.537	679.863
sp|Q13042|CDC16_HUMAN	Q13042	CDC16	DPFHASCamLPVHIGTLVELNK	no	0	100	971.92	1523.45	1445.83	678.432	881.947	1959.27	996.605	1899.59	1127.35	881.523
sp|Q13042|CDC16_HUMAN	Q13042	CDC16	DPSSDWEMSQSSIK	no	0	100	84.6507	110.955	89.4958	104.229	107.015	100.419	103.681	94.3744	101.815	101.547
sp|Q13042|CDC16_HUMAN	Q13042	CDC16	EALKLDVYCamFEAFDLLTSHHMLTAQEEK	no	0	100	232.015	271.441	260.078	344.64	289.578	282.523	378.555	287.359	268.006	279.213
sp|Q13042|CDC16_HUMAN	Q13042	CDC16	EHQQALDVLDMEEPINK	no	0	100	598.232	605.209	607.974	777.775	674.695	817.709	874.066	805.131	754.88	712.198
sp|Q13042|CDC16_HUMAN	Q13042	CDC16	EHQQALDVLDMEEPINKR	no	0	100	1495.6	1554.86	1485.29	1875.6	1521.43	1727.79	1993.6	962.304	1675.71	1670.23
sp|Q13042|CDC16_HUMAN	Q13042	CDC16	ELLESLPLSK	no	0	100	4333.79	4384.54	4548.27	5461.14	4222.03	5488.51	6503.49	5595.15	5053.1	5076.95
sp|Q13042|CDC16_HUMAN	Q13042	CDC16	GCamHLPMLYIGLEYGLTNNSK	no	0	100	320.347	350.092	363.96	476.277	446.331	650.208	693.095	557.078	449.258	435.283
sp|Q13042|CDC16_HUMAN	Q13042	CDC16	IYDALDNR	no	0	100	2336.78	2067.68	1443.09	1800.73	1786.46	1514.47	1861.1	1412.86	1231.47	1273.5
sp|Q13042|CDC16_HUMAN	Q13042	CDC16	LCamNEEQELLR	no	0	100	2358.77	2578.55	2288.49	2971.33	2463.6	2963.73	3345.36	2765.83	2741.56	2721.89
sp|Q13042|CDC16_HUMAN	Q13042	CDC16	LDVYCamFEAFDLLTSHHMLTAQEEK	no	0	100	286.006	238.71	281.447	282.266	360.847	333.482	350.423	329.684	307.571	258.076
sp|Q13042|CDC16_HUMAN	Q13042	CDC16	LTSVVMEK	no	0	100	258.573	231.329	219.071	208.165	189.999	175.59	265.774	180.205	162.575	175.722
sp|Q13042|CDC16_HUMAN	Q13042	CDC16	LTSVVMEKDPFHASCamLPVHIGTLVELNK	no	0	90	52.4867	107.708	78.3142	124.272	34.4872	94.1998	74.0686	69.0281	0	117.836
sp|Q13042|CDC16_HUMAN	Q13042	CDC16	NIISpPPWDFR	yes	0	100	105.349	103.023	109.542	162.643	169.809	820.368	1189.51	793.437	774.996	1331.66
sp|Q13042|CDC16_HUMAN	Q13042	CDC16	NIISPPWDFR	no	0	100	2929.92	4141.51	3002.4	5233.67	4399.29	3519.48	3864.47	3248.39	1702.03	2268.86
sp|Q13042|CDC16_HUMAN	Q13042	CDC16	QTAEETGLTPLETSR	no	0	100	2160.91	1942.36	1782.9	2070.9	2008.06	870.797	1081.05	853.233	779.828	734.612
sp|Q13042|CDC16_HUMAN	Q13042	CDC16	QYLDQQQYQSALFWADK	no	0	100	140.304	263.589	200.019	322.783	304.949	338.862	335.073	266.406	151.317	354.825
sp|Q13042|CDC16_HUMAN	Q13042	CDC16	SSICamLLR	no	0	100	1701.86	1487.73	1129.72	1186.91	1156.41	1122.46	1366.47	1166.74	862.603	840.786
sp|Q13042|CDC16_HUMAN	Q13042	CDC16	TLATYSYK	no	0	100	467.784	368.674	367.056	333.948	329.623	320.382	400.908	357.771	281.667	287.306
sp|Q13042|CDC16_HUMAN	Q13042	CDC16	WEPLLNNLGHVCamR	no	0	100	421.195	391.589	337.765	451.791	404.462	426.169	552.108	442.176	404.789	373.52
sp|Q13042|CDC16_HUMAN	Q13042	CDC16	WFLDALEK	no	0	100	1620.76	1907.61	1972.1	2149.86	1969.27	2420.29	2695.97	2327.67	1211.55	2108.18
sp|Q13042|CDC16_HUMAN	Q13042	CDC16	YLKDESGFKDPSSDWEMSQSSIK	no	0	100	592.086	642.915	617.298	692.196	625.919	706.091	798.897	562.952	580.051	560.237
sp|Q13042|CDC16_HUMAN	Q13042	CDC16	KYAEALDYHR	no	0	70	38.4676	39.4613	17.2012	41.2984	43.0599	0	47.5583	0	0	25.4083
sp|Q13042|CDC16_HUMAN	Q13042	CDC16	TYGPAWIAYGHSFAVESEHDQAMAAYFTAAQLMK	no	0	50	0	0	0	0	77.6113	205.59	240.857	0	264.542	292.765
sp|Q13042|CDC16_HUMAN	Q13042	CDC16	QTAEETGLTpPLETSR	yes	0	50	0	0	0	0	0	105.71	151.293	88.968	137.505	130.437
sp|Q12834|CDC20_HUMAN	Q12834	CDC20	AVAWCamPWQSNVLATGGGTSDR	no	0	100	97.4335	91.1724	119.964	105.152	119.464	216.702	309.783	233.116	273.25	273.093
sp|Q12834|CDC20_HUMAN	Q12834	CDC20	ILDAPEIR	no	0	100	113.948	120.319	99.1562	126.758	132.328	331.257	435.312	349.365	335.657	316.74
sp|Q12834|CDC20_HUMAN	Q12834	CDC20	LSGKPQNAPEGYQNR	no	0	100	50.7184	37.2285	31.6652	50.5079	56.9756	110.356	138.236	118.322	114.026	105.201
sp|Q12834|CDC20_HUMAN	Q12834	CDC20	SAAQMEVASFLLSK	no	0	90	0	78.1548	44.5824	43.9293	71.6096	200.127	281.036	199.795	191.213	209.806
sp|Q12834|CDC20_HUMAN	Q12834	CDC20	VAEHHVATLSGHSQEVCamGLR	no	0	100	46.1196	79.3406	79.5616	97.8376	57.4103	215.695	289.681	232.149	249.561	212.768
sp|Q12834|CDC20_HUMAN	Q12834	CDC20	VGSLSWNSYILSSGSR	no	0	100	26.1335	31.6816	25.9494	26.5442	37.0779	71.0266	84.2809	66.1619	72.7705	79.352
sp|Q12834|CDC20_HUMAN	Q12834	CDC20	VLSLTMSPDGATVASAAADETLR	no	0	100	353.322	176.427	302.185	227.099	148.671	293.042	326.931	254.797	308.009	288.799
sp|Q12834|CDC20_HUMAN	Q12834	CDC20	YIPSLPDR	no	0	100	238.681	276.448	263.425	374.006	294.149	1056.55	1218.2	1000.88	895.116	903.532
sp|Q12834|CDC20_HUMAN	Q12834	CDC20	EGNYLAVGTSSAEVQLWDVQQQK	no	0	50	0	0	0	0	19.9862	43.1119	65.1542	61.0749	43.8804	0
sp|Q12834|CDC20_HUMAN	Q12834	CDC20	IWNVCamSGACamLSAVDAHSQVCamSILWSPHYK	no	0	10	61.0809	0	0	0	0	0	0	0	0	0
sp|Q9UJX2|CDC23_HUMAN	Q9UJX2	CDC23	AALYFQR	no	0	100	1946.08	1750.53	1218.53	1548.19	1345.91	1491.77	1681.3	1466.89	1241.36	1225.72
sp|Q9UJX2|CDC23_HUMAN	Q9UJX2	CDC23	ALSIFNELR	no	0	100	3640.29	3408.68	3461.42	4470.5	3570.92	4649.74	5193.61	4470.95	4146.15	4378.63
sp|Q9UJX2|CDC23_HUMAN	Q9UJX2	CDC23	AWYGLGQTYEILK	no	0	100	1270.29	1376.78	1156.81	1323.68	1158.57	1904.89	1589.25	1519.64	1231.91	1751.64
sp|Q9UJX2|CDC23_HUMAN	Q9UJX2	CDC23	AYAVGDVEK	no	0	100	508.139	405.726	389.386	358.327	358.963	379.282	456.199	387.001	386.962	382.08
sp|Q9UJX2|CDC23_HUMAN	Q9UJX2	CDC23	AYFLYMYSR	no	0	100	1442.9	1354.8	1624.6	1574.78	1447.93	1699.58	1912.19	1669.19	1596.21	1681.23
sp|Q9UJX2|CDC23_HUMAN	Q9UJX2	CDC23	DDETVDSLGPLEK	no	0	100	166.744	159.422	152.921	184.525	149.276	182.309	254.011	158.461	211.083	204.505
sp|Q9UJX2|CDC23_HUMAN	Q9UJX2	CDC23	FLSLPDTWMoxK	no	1	100	210.715	213.77	123.831	271.169	210.175	387.045	484.495	379.226	391.382	403.25
sp|Q9UJX2|CDC23_HUMAN	Q9UJX2	CDC23	FLSLPDTWMK	no	0	100	2309.69	1844.26	1718.54	2608.05	1834.8	2749.47	2962.03	2201.19	2507.86	2491.11
sp|Q9UJX2|CDC23_HUMAN	Q9UJX2	CDC23	IENMoxDTFSNLLYVR	no	1	100	81.3823	85.4182	78.3107	109.97	82.4546	122.855	175.399	134.285	167.036	182.747
sp|Q9UJX2|CDC23_HUMAN	Q9UJX2	CDC23	IENMDTFSNLLYVR	no	0	100	2431.14	1680.28	2656.92	2668.64	1758.17	2258.21	2278.07	2496.8	2481.05	1939.54
sp|Q9UJX2|CDC23_HUMAN	Q9UJX2	CDC23	KAYFLYMYSR	no	0	100	415.254	709.916	591.956	715.113	645.37	780.225	872.313	684.707	631.664	665.218
sp|Q9UJX2|CDC23_HUMAN	Q9UJX2	CDC23	KDDETVDSLGPLEK	no	0	100	284.886	289.254	254.09	287.786	257.866	342.217	402.472	279.19	332.964	306.306
sp|Q9UJX2|CDC23_HUMAN	Q9UJX2	CDC23	KKDDETVDSLGPLEK	no	0	100	982.339	1135.52	1015.95	1133.88	1003.37	1300.63	1434.14	1122.14	1095.04	1130.32
sp|Q9UJX2|CDC23_HUMAN	Q9UJX2	CDC23	LHEQLTESEQAAQCamYIK	no	0	100	1479.85	1342.03	1301.07	1783.72	1518.68	1578.17	2049.16	1472.34	1708.04	1803.72
sp|Q9UJX2|CDC23_HUMAN	Q9UJX2	CDC23	LNQLVEAK	no	0	100	127.214	143.807	101.94	118.803	105.617	112.483	171.679	113.303	120.242	132.838
sp|Q9UJX2|CDC23_HUMAN	Q9UJX2	CDC23	LWDEASTCamAQK	no	0	100	1117.6	983.621	845.59	899.773	892.541	898.14	1064.56	812.517	758.263	725.16
sp|Q9UJX2|CDC23_HUMAN	Q9UJX2	CDC23	MoxLVALGECamYEK	no	1	100	211.903	217.502	190.866	246.199	193.931	261.348	312.779	256.894	299.834	282.359
sp|Q9UJX2|CDC23_HUMAN	Q9UJX2	CDC23	MoxPFYCamLYYYR	no	1	100	77.0684	95.4336	58.7042	55.7725	56.1478	96.6442	128.648	122.54	162.953	170.768
sp|Q9UJX2|CDC23_HUMAN	Q9UJX2	CDC23	MLVALGECamYEK	no	0	100	2809.84	2710.69	2663.16	3389.95	2796.25	3611.33	3898.25	3171.23	2935.01	2970.59
sp|Q9UJX2|CDC23_HUMAN	Q9UJX2	CDC23	MPFYCamLYYYR	no	0	100	940.193	1441.44	1142.41	1489.61	1380.36	1257.28	1318.92	1631.78	1442.42	1224.66
sp|Q9UJX2|CDC23_HUMAN	Q9UJX2	CDC23	NQGETPTTEVPAPFFLPASLSANNTPTR	no	0	100	925.394	839.197	947.833	1016.33	854.652	373.882	390.663	318.9	164.368	161.652
sp|Q9UJX2|CDC23_HUMAN	Q9UJX2	CDC23	NTSAAIQAYR	no	0	100	602.779	490.202	419.06	425.029	419.576	356.055	496.605	396.999	392.032	355.303
sp|Q9UJX2|CDC23_HUMAN	Q9UJX2	CDC23	QLLLIAGLTR	no	0	100	2479.22	2721.79	2714.95	3368.68	2366.4	4024.86	4211.31	3649.16	3182.24	3450.55
sp|Q9UJX2|CDC23_HUMAN	Q9UJX2	CDC23	RVSpPLNLSSVTP	yes	0	100	362.23	443.513	415.464	394.602	315.283	177.967	258.874	187.39	146.237	134.661
sp|Q9UJX2|CDC23_HUMAN	Q9UJX2	CDC23	RVSPLNLSSVTP	no	0	100	222.757	311.137	324.508	306.81	243.664	117.707	180.572	138.732	74.8082	97.0909
sp|Q9UJX2|CDC23_HUMAN	Q9UJX2	CDC23	SELSYLAHNLCamEIDK	no	0	100	1112.92	1140.6	1052.65	1424.54	1240.24	1405.44	1576.68	1419.21	1298.53	1343.4
sp|Q9UJX2|CDC23_HUMAN	Q9UJX2	CDC23	SELSYLAHNLCamEIDKYR	no	0	100	292.647	574.222	493.254	640.227	451.927	642.127	703.96	663.114	289.073	579.301
sp|Q9UJX2|CDC23_HUMAN	Q9UJX2	CDC23	SSYIVSQIAVAYHNIR	no	0	100	1520.62	2107.95	1842.91	2377.29	2188.68	2641.22	2847.32	2360.43	2182.94	2382.77
sp|Q9UJX2|CDC23_HUMAN	Q9UJX2	CDC23	VETCamCamVIGNYYSLR	no	0	100	2024.58	2054.66	1903.13	2195.35	2032.52	2558.5	2854.99	2417.93	2365.28	2446.8
sp|Q9UJX2|CDC23_HUMAN	Q9UJX2	CDC23	VSPLNLSSVTP	no	0	100	282.945	298.085	261.806	315.704	256.168	149.46	197.346	139.25	116.824	100.723
sp|Q9UJX2|CDC23_HUMAN	Q9UJX2	CDC23	YIQDIYSCamGEIVEHLEESTAFR	no	0	100	12.672	327.522	63.3468	37.0621	37.2214	369.431	70.1812	16.0344	119.86	406.618
sp|Q9UJX2|CDC23_HUMAN	Q9UJX2	CDC23	YLAQYYFK	no	0	100	1897.66	1965.1	1842.89	2335.71	1949.4	2509.18	2710.97	1553.4	2147.23	2323.46
sp|Q9UJX2|CDC23_HUMAN	Q9UJX2	CDC23	YLGAWTLMGHEYMEMK	no	0	100	473.895	709.359	641.665	557.723	511.342	495.37	542.395	486.565	652.65	450.061
sp|Q9UJX2|CDC23_HUMAN	Q9UJX2	CDC23	YQNLIDVGFSK	no	0	100	1134.85	1079.81	1069.69	1362.79	1114.02	1497.74	1661.74	1518.26	1244.76	1346.67
sp|Q9UJX2|CDC23_HUMAN	Q9UJX2	CDC23	CamCamAFNDTR	no	0	50	56.5978	0	0	30.871	0	21.9736	36.7478	0	0	26.2254
sp|Q8NHZ8|CDC26_HUMAN	Q8NHZ8	CDC26	LDDIEEFENIRK	no	0	90	47.356	0	64.2426	93.6341	79.7309	76.9476	79.1121	64.764	54.4128	68.5682
sp|P30260|CDC27_HUMAN	P30260	CDC27	AAAEGLMSLLR	no	0	100	4389.84	2730.57	3460.7	4056.87	3497.25	4955.59	5780.86	4994.71	3849.44	3691
sp|P30260|CDC27_HUMAN	P30260	CDC27	ALDINPQSSVLLCamHIGVVQHALK	no	0	100	1866.23	2174.35	2365.7	2816.03	2200.09	2615.95	2837.15	3428.58	2297.95	2030.8
sp|P30260|CDC27_HUMAN	P30260	CDC27	ALDINPQSSVLLCamHIGVVQHALKK	no	0	100	79.2914	104.838	80.4788	105.876	82.4413	100.304	116.098	105.127	94.2872	108.21
sp|P30260|CDC27_HUMAN	P30260	CDC27	ASVLFANEK	no	0	100	2118.58	1781.15	1332.08	1430.13	1289.48	1244.86	1538.8	1127.68	1148.41	1379.88
sp|P30260|CDC27_HUMAN	P30260	CDC27	AYFELSEYMQAER	no	0	100	2467.01	2061.12	2149.07	2951.74	2714.59	2418.94	2640.09	2143.57	2479.89	2459.37
sp|P30260|CDC27_HUMAN	P30260	CDC27	DAVFLAER	no	0	100	8790.31	8945.19	6881.56	8732.62	6846.49	7708.35	8978.44	6613.58	6539.36	6664.2
sp|P30260|CDC27_HUMAN	P30260	CDC27	DLTDMDK	no	0	100	235.074	271.796	173.471	225.763	154.605	210.384	271.669	171.099	234.349	221.247
sp|P30260|CDC27_HUMAN	P30260	CDC27	DLTDMDKNSPEAWCamAAGNCamFSLQR	no	0	100	198.124	187.155	100.435	223.555	189.426	211.625	246.052	210.698	215.232	221.97
sp|P30260|CDC27_HUMAN	P30260	CDC27	DVALSVLSK	no	0	100	6726.29	7255.7	6108.92	8513.53	6433.19	7421.61	8379.25	7102.15	6849.58	6611.47
sp|P30260|CDC27_HUMAN	P30260	CDC27	EAINILSHLPSHHYNTGWVLCamQIGR	no	0	100	4568.16	3533.12	3626.01	4875.53	4435.34	4372.35	5222.5	7735.45	4831.77	4173.1
sp|P30260|CDC27_HUMAN	P30260	CDC27	ESLVYFLIGK	no	0	100	5045.48	4967.99	5264.13	6571.68	5778.35	8205.17	7888.01	5677.33	6318.8	6512.64
sp|P30260|CDC27_HUMAN	P30260	CDC27	EVTPILAQTQSSGPQTSTTPQVLSPTITSPPNALPR	no	0	100	1628.34	2793.27	2706.37	2754.81	792.132	1207.07	1455.21	1124.97	363.79	929.317
sp|P30260|CDC27_HUMAN	P30260	CDC27	FSLAEMHFQK	no	0	100	2226.83	2500.23	2222.25	2985.75	2422.57	2700.19	3088.4	2495.71	2298.93	2401.72
sp|P30260|CDC27_HUMAN	P30260	CDC27	FTSLQNFSNCamLPNSCamTTQVPNHSLSHR	no	0	100	1935.41	1975.96	1900.7	2172.58	1855.47	1298.65	1422.93	987.095	1076.34	1119.4
sp|P30260|CDC27_HUMAN	P30260	CDC27	GGITQPNINDSpLEITK	yes	0	90	47.7939	0	42.3603	329.446	279.917	1157.99	1190.84	620.503	1203.35	1245.55
sp|P30260|CDC27_HUMAN	P30260	CDC27	GGITQPNINDSLEITK	no	0	100	5365.83	5234.42	4896.37	5961.27	4974.35	3586.41	3808.17	1746.14	2682.81	2784.05
sp|P30260|CDC27_HUMAN	P30260	CDC27	GYLALCamSYNCamK	no	0	100	3382.21	3472.69	3276.86	4591.42	3634.46	4296.3	4941.21	3359.09	3821.22	3863.25
sp|P30260|CDC27_HUMAN	P30260	CDC27	HYNAWYGLGMIYYK	no	0	100	1155.78	1317.17	986.957	898.534	857.259	721.341	1353.79	1273.23	861.998	867.792
sp|P30260|CDC27_HUMAN	P30260	CDC27	ISTITPQIQAFNLQK	no	0	100	4427.2	4365.77	4307.48	5170.87	4438.68	3387.1	3930.06	3323.86	2774.93	3014.66
sp|P30260|CDC27_HUMAN	P30260	CDC27	KLGQTHLALMNFSWAMDLDPK	no	0	100	229.227	302.561	307.338	328.556	228.919	292.8	405.618	322.513	301.204	308.589
sp|P30260|CDC27_HUMAN	P30260	CDC27	LAEGEQILSGGVFNK	no	0	100	6841.39	5917.7	6128.96	8057.21	7399.73	7585.47	8178.09	7517.34	7193.33	7539.76
sp|P30260|CDC27_HUMAN	P30260	CDC27	LDSSpIISEGK	yes	0	100	135.496	208.085	173.357	311.739	259.669	780.016	907.631	637.571	885.289	864.758
sp|P30260|CDC27_HUMAN	P30260	CDC27	LDSSIISEGK	no	0	100	4378.57	4308.14	3467.8	4163.28	4004.93	2036.16	2303.48	1631.47	1517.54	1449.62
sp|P30260|CDC27_HUMAN	P30260	CDC27	LFTSDSSTTK	no	0	100	338.308	303.906	263.7	260.557	248.312	126.616	161.067	117.52	103.444	125.741
sp|P30260|CDC27_HUMAN	P30260	CDC27	LGQTHLALMNFSWAMDLDPK	no	0	100	845.416	837.026	784.073	1257.87	1141.83	929.937	1141.25	968.242	924.434	1032.86
sp|P30260|CDC27_HUMAN	P30260	CDC27	LNLESSNSK	no	0	100	215.145	170.337	152.318	182.382	154.399	67.9255	105.705	81.2955	72.4117	72.6252
sp|P30260|CDC27_HUMAN	P30260	CDC27	LYAEVHSEEALFLLATCamYYR	no	0	100	342.72	447.616	425.539	711.341	637.437	574.921	662.409	551.282	611.469	487.26
sp|P30260|CDC27_HUMAN	P30260	CDC27	NSPEAWCamAAGNCamFSLQR	no	0	100	1494.6	1548.93	1355.3	1948.39	1680.77	1708.58	1939.92	1659.76	1639.39	1631.05
sp|P30260|CDC27_HUMAN	P30260	CDC27	QPETVLTETPQDTIELNR	no	0	100	1568.23	1973.68	1906.97	2115.93	1760.54	1133.94	1160.21	1174.58	971.81	1024.16
sp|P30260|CDC27_HUMAN	P30260	CDC27	SALQELEELK	no	0	100	5197.41	4948.62	5205.22	6845.2	5710.42	6464.44	6945.85	6214.78	6075.75	6275.92
sp|P30260|CDC27_HUMAN	P30260	CDC27	SVFSQSGNSR	no	0	100	197.049	235.456	160.654	192.942	177.457	100.446	141.236	91.3463	112.09	99.5163
sp|P30260|CDC27_HUMAN	P30260	CDC27	TVLQEPVQAAIWQALNHYAYR	no	0	100	94.6093	113.4	105.421	111.049	72.6124	114.832	105.72	48.8043	108.524	109.845
sp|P30260|CDC27_HUMAN	P30260	CDC27	VEGMoxEIYSTTLWHLQK	no	1	100	94.0743	118.562	165.306	94.9523	182.163	132.398	141.929	88.1182	181.793	177.725
sp|P30260|CDC27_HUMAN	P30260	CDC27	VEGMEIYSTTLWHLQK	no	0	100	957.377	1554.49	1259.73	1976.57	1754.73	1738.14	2005.69	1570.8	907.91	1923.8
sp|P30260|CDC27_HUMAN	P30260	CDC27	YSLNTDSSVSYIDSAVISPDTVPLGTGTSILSK	no	0	100	256.08	205.537	334.325	215.846	191.731	108.252	141.687	117.794	125.122	90.0434
sp|P30260|CDC27_HUMAN	P30260	CDC27	AcTVLQEPVQAAIWQALNHYAYR	no	0	50	0	0	0	29.7388	0	63.3494	0	25.6877	69.6404	104.215
sp|P30260|CDC27_HUMAN	P30260	CDC27	EHDIAIK	no	0	10	0	0	0	0	33.9865	0	0	0	0	0
sp|P30260|CDC27_HUMAN	P30260	CDC27	HYNAWYGLGMoxIYYK	no	1	20	0	0	0	0	0	30.1051	0	0	0	32.3295
