## Supplementary Table 2 for "FLEXIQuant-LF: Robust Regression to Quantify Protein Modification Extent in Label-Free Proteomics Data"

### Sheet: RM scores
	Individual analysis						Superprotein analysis						Absolute difference
Protein	Peptide	0h	4h	8h	10h		Peptide	0h	4h	8h	10h		0h	4h	8h	10h
APC1	AGQLSYKEDPMGWQSLLAQTVANR	1	0.830819	0.825421	1.09177		AGQLSYKEDPMGWQSLLAQTVANR	1	0.830819	0.825421	1.09177		0	1.3875e-10	1.09645e-10	4.8729e-10
APC1	AHSPALGVHSFSGVQR	1	0.685815	0.3528	0.300943		AHSPALGVHSFSGVQR	1	0.685815	0.3528	0.300943		0	9.8912e-11	2.4576e-10	1.84292e-10
APC1	ARPSETGSDDDWEYLLNSDYHQNVESHLLNR	1	0.780174	0.605178	0.477513		ARPSETGSDDDWEYLLNSDYHQNVESHLLNR	1	0.780174	0.605178	0.477513		0	2.0419e-10	4.84264e-10	4.06139e-10
APC1	CamICamILQSSCamINMHSIEGK	1	0.716657	0.622764	0.650601		CamICamILQSSCamINMHSIEGK	1	0.716657	0.622764	0.650601		0	3.9644e-11	4.65885e-10	2.34183e-10
APC1	CamLILWDDILPNSK	1	0.860115	0.875612	0.878366		CamLILWDDILPNSK	1	0.860115	0.875612	0.878366		0	2.31779e-10	4.74936e-10	9.59359e-11
APC1	DLQEFVPFGR	1	0.7667	0.864659	0.925956		DLQEFVPFGR	1	0.7667	0.864659	0.925956		0	4.29264e-10	6.6772e-11	1.53115e-10
APC1	DYIASLPFQVANVWPTK	1	0.912893	0.868835	0.914914		DYIASLPFQVANVWPTK	1	0.912893	0.868835	0.914914		0	4.9009e-11	8.60689e-11	4.96717e-10
APC1	DYPTLVR	1	0.679702	0.64565	0.677229		DYPTLVR	1	0.679702	0.64565	0.677229		0	2.11706e-10	1.37007e-10	1.92108e-10
APC1	EDPMGWQSLLAQTVANR	1	0.743691	0.717518	0.81635		EDPMGWQSLLAQTVANR	1	0.743691	0.717518	0.81635		0	3.45421e-10	2.93439e-10	4.49418e-10
APC1	EELMAPTLLPELHLLK	1	0.747704	0.790225	0.958112		EELMAPTLLPELHLLK	1	0.747704	0.790225	0.958112		0	1.15335e-10	1.75329e-10	3.85463e-10
APC1	EIAVQMLVK	1	0.883395	0.803498	0.813835		EIAVQMLVK	1	0.883395	0.803498	0.813835		0	3.85839e-10	2.14276e-10	2.08303e-10
APC1	EMSETSELWQIK	1	0.793797	0.844389	0.790885		EMSETSELWQIK	1	0.793797	0.844389	0.790885		0	2.4417e-11	1.52488e-10	3.02382e-10
APC1	EQPASDWPEAVCamLLIGR	1	0.814137	0.8236	0.903774		EQPASDWPEAVCamLLIGR	1	0.814137	0.8236	0.903774		0	4.2187e-11	1.93006e-10	3.4124e-11
APC1	FAGSENLSAFNCamLHK	1	0.838788	0.75154	0.88426		FAGSENLSAFNCamLHK	1	0.838788	0.75154	0.88426		0	2.35252e-10	3.00747e-10	2.21053e-10
APC1	FQESNDKTQLIFGSVTNIPAK	1	0.71068	0.833367	0.713422		FQESNDKTQLIFGSVTNIPAK	1	0.71068	0.833367	0.713422		0	1.63629e-10	3.41986e-10	2.45793e-10
APC1	FSEQGGTPQNVATSSSLTAHLR	1	0.694822	0.342454	0.296041		FSEQGGTPQNVATSSSLTAHLR	1	0.694822	0.342454	0.296041		0	2.84284e-10	1.5336e-11	4.03922e-10
APC1	GDSPVTSPFQNYSSIHSQSR	1	0.705673	0.371293	0.272384		GDSPVTSPFQNYSSIHSQSR	1	0.705673	0.371293	0.272384		0	2.1955e-10	1.68749e-10	1.88389e-10
APC1	GEGMPPYPYLPGICamER	1	0.861776	0.79367	0.847536		GEGMPPYPYLPGICamER	1	0.861776	0.79367	0.847536		0	3.7086e-11	4.92726e-10	5.9711e-11
APC1	GHEMTSIGLLLGVSAAK	1	1	0.99575	0.999895		GHEMTSIGLLLGVSAAK	1	1	0.99575	0.999895		0	0	4.74712e-10	5.43752e-10
APC1	GLFMNSEFLPVVK	1	0.793839	0.864236	0.819322		GLFMNSEFLPVVK	1	0.793839	0.864236	0.819322		0	7.1537e-11	2.23782e-10	4.90106e-10
APC1	GMFTLFSYHPVPTEPLPIPK	1	0.886286	0.897769	0.865671		GMFTLFSYHPVPTEPLPIPK	1	0.886286	0.897769	0.865671		0	4.39556e-10	2.29193e-10	2.92203e-10
APC1	GTQWYEQTKEELMAPTLLPELHLLK	1	1.00402	1.01518	0.839062		GTQWYEQTKEELMAPTLLPELHLLK	1	1.00402	1.01518	0.839062		0	3.6846e-10	1.6221e-10	2.29053e-10
APC1	HAELANEYAGFLMALGLNGHLTK	1	0.890252	0.689234	0.902901		HAELANEYAGFLMALGLNGHLTK	1	0.890252	0.689234	0.902901		0	4.39542e-10	2.1307e-10	8.9907e-11
APC1	HHPNALNLQLR	1	0.763121	0.602027	0.87661		HHPNALNLQLR	1	0.763121	0.602027	0.87661		0	3.39441e-10	4.1335e-11	1.10225e-10
APC1	HLYVLAAEPR	1	0.646961	0.640575	0.693178		HLYVLAAEPR	1	0.646961	0.640575	0.693178		0	3.87736e-10	2.22992e-10	7.49161e-11
APC1	HTAEVLLAEIGRPPGPEMEYCamTDR	1	0.914747	0.880965	0.903924		HTAEVLLAEIGRPPGPEMEYCamTDR	1	0.914747	0.880965	0.903924		0	3.10948e-10	2.18299e-10	3.04596e-10
APC1	IAPASQIDSAWIVYNKPK	1	0.751497	0.786589	0.789748		IAPASQIDSAWIVYNKPK	1	0.751497	0.786589	0.789748		0	2.74808e-10	6.2066e-11	7.66081e-11
APC1	LAPLLLGNPQPMVM	1	0.733845	0.873732	0.902154		LAPLLLGNPQPMVM	1	0.733845	0.873732	0.902154		0	3.05522e-10	5.6444e-10	3.02502e-12
APC1	LATLNIHDYLTK	1	0.804918	0.805102	0.795969		LATLNIHDYLTK	1	0.804918	0.805102	0.795969		0	1.89777e-10	6.08702e-12	3.7788e-11
APC1	LGPYVDHYYR	1	0.769793	0.805648	0.770908		LGPYVDHYYR	1	0.769793	0.805648	0.770908		0	2.70632e-10	5.48825e-10	1.97908e-10
APC1	LGTMDMSITR	1	0.866347	0.911465	0.84227		LGTMDMSITR	1	0.866347	0.911465	0.84227		0	6.1219e-11	5.81599e-10	6.6108e-11
APC1	LHDSLYNEDCamTFQQLGTYIHSIR	1	0.748972	0.415561	0.504071		LHDSLYNEDCamTFQQLGTYIHSIR	1	0.748972	0.415561	0.504071		0	2.41469e-10	5.30572e-10	5.78301e-11
APC1	LHDSLYNEDCamTFQQLGTYIHSIRDPVHNR	1	0.68595	0.629266	0.574387		LHDSLYNEDCamTFQQLGTYIHSIRDPVHNR	1	0.68595	0.629266	0.574387		0	8.54594e-12	1.45435e-10	2.04031e-10
APC1	LLQLCamQR	1	0.57035	0.514743	0.453775		LLQLCamQR	1	0.57035	0.514743	0.453775		0	3.14805e-10	2.8257e-10	1.55561e-10
APC1	LQVEQEENR	1	0.673965	0.477913	0.618976		LQVEQEENR	1	0.673965	0.477913	0.618976		0	8.8312e-11	1.71585e-10	2.5733e-11
APC1	LVLEFFSSR	1	0.892753	1	1		LVLEFFSSR	1	0.892753	1	1		0	8.3317e-11	0	0
APC1	NFDFEGSLSPVIAPK	1	0.797109	0.434611	0.355432		NFDFEGSLSPVIAPK	1	0.797109	0.434611	0.355432		0	4.0994e-11	8.8245e-11	4.56929e-10
APC1	RGLFMNSEFLPVVK	1	0.826719	0.952341	0.862571		RGLFMNSEFLPVVK	1	0.826719	0.952341	0.862571		0	1.3113e-11	7.00541e-11	2.1348e-10
APC1	SIADWLR	1	0.781454	0.812652	0.830728		SIADWLR	1	0.781454	0.812652	0.830728		0	1.85748e-10	5.51766e-10	4.4422e-11
APC1	SLCamLSPSEASQMK	1	0.825065	0.606771	0.514999		SLCamLSPSEASQMK	1	0.825065	0.606771	0.514999		0	6.9539e-11	8.68705e-12	1.07178e-10
APC1	SPSISNMAALSR	1	0.710862	0.322178	0.294409		SPSISNMAALSR	1	0.710862	0.322178	0.294409		0	3.04527e-10	2.93966e-10	6.278e-11
APC1	TMALPVGR	1	0.653873	0.590447	0.558238		TMALPVGR	1	0.653873	0.590447	0.558238		0	2.78947e-10	1.01018e-10	1.51611e-10
APC1	TQLIFGSVTNIPAK	1	0.807967	0.859761	0.868264		TQLIFGSVTNIPAK	1	0.807967	0.859761	0.868264		0	2.80356e-10	1.98822e-10	2.15893e-10
APC1	TTGQVCamTIDPGQTGFMHHPSFFTSEPPSIYQWVSSCamLK	1	0.892351	0.925721	0.984248		TTGQVCamTIDPGQTGFMHHPSFFTSEPPSIYQWVSSCamLK	1	0.892351	0.925721	0.984248		0	3.84413e-10	3.89271e-10	4.03325e-10
APC1	VFITSDLCamGQK	1	0.800315	0.729288	0.767201		VFITSDLCamGQK	1	0.800315	0.729288	0.767201		0	2.32887e-10	2.45029e-10	5.17827e-10
APC1	VNVVQYPELSDHEFIEEK	1	0.839709	0.877585	0.935701		VNVVQYPELSDHEFIEEK	1	0.839709	0.877585	0.935701		0	1.35481e-11	6.08876e-10	4.09908e-10
APC1	VNVVQYPELSDHEFIEEKENR	1	0.698738	0.588627	0.659173		VNVVQYPELSDHEFIEEKENR	1	0.698738	0.588627	0.659173		0	4.81459e-11	4.91644e-10	3.28386e-10
APC1	VTLELSNGSMVR	1	0.723177	0.658325	0.726866		VTLELSNGSMVR	1	0.723177	0.658325	0.726866		0	2.09525e-10	4.4267e-11	2.33611e-10
APC1	WVDSNVPQIIR	1	0.803008	0.856538	0.842615		WVDSNVPQIIR	1	0.803008	0.856538	0.842615		0	2.35419e-11	1.8791e-10	2.10899e-10
APC1	YGLLFER	1	0.754856	0.787883	0.793004		YGLLFER	1	0.754856	0.787883	0.793004		0	4.39691e-11	1.45377e-10	2.17365e-10
APC4	ANELLQVIDSSMK	1	0.967118	1.01429	1.02138		ANELLQVIDSSMK	1	0.967118	1.01429	1.02138		9.99201e-16	2.23076e-10	5.9397e-10	1.299e-10
APC4	ASAELQTLLMNQLTVK	1	0.880628	0.763492	0.652364		ASAELQTLLMNQLTVK	1	0.880628	0.763492	0.652364		9.99201e-16	2.31053e-10	4.79348e-10	4.3656e-11
APC4	DLIALANTAGEVLLHR	1	0.98364	0.717838	0.949057		DLIALANTAGEVLLHR	1	0.98364	0.717838	0.949057		9.99201e-16	3.90876e-10	3.75093e-10	5.16413e-10
APC4	ESPLLFPYYPR	1	0.950082	0.931097	0.913269		ESPLLFPYYPR	1	0.950082	0.931097	0.913269		9.99201e-16	3.41863e-10	1.73142e-10	5.22101e-10
APC4	EVTCamLAWRPDGK	1	0.848273	0.715046	0.776575		EVTCamLAWRPDGK	1	0.848273	0.715046	0.776575		9.99201e-16	1.02049e-10	3.47325e-10	3.80222e-10
APC4	FGSFTYATTEK	1	0.986827	0.803745	0.899779		FGSFTYATTEK	1	0.986827	0.803745	0.899779		9.99201e-16	3.22995e-10	3.61849e-10	1.17636e-10
APC4	FPFLWNNK	1	0.979889	0.885166	0.968547		FPFLWNNK	1	0.979889	0.885166	0.968547		9.99201e-16	4.44231e-10	3.83593e-12	1.65792e-10
APC4	FPTCamFPSFR	1	0.937291	0.902043	0.98881		FPTCamFPSFR	1	0.937291	0.902043	0.98881		9.99201e-16	2.0848e-11	1.76004e-10	1.96599e-10
APC4	HTDISQSVSNGLIAIK	1	0.855936	0.66155	0.837142		HTDISQSVSNGLIAIK	1	0.855936	0.66155	0.837142		9.99201e-16	3.79216e-10	6.0623e-11	3.94798e-10
APC4	IFSEENSDEIIK	1	0.93172	0.761323	0.859384		IFSEENSDEIIK	1	0.93172	0.761323	0.859384		0	2.82868e-10	1.1021e-10	3.75326e-10
APC4	KLGQSIESSYSSIQK	1	0.839577	0.725693	0.764745		KLGQSIESSYSSIQK	1	0.839577	0.725693	0.764745		9.99201e-16	1.2487e-11	4.20191e-11	7.5308e-11
APC4	KVSCamVLSSNLR	1	0.790938	0.55266	0.690547		KVSCamVLSSNLR	1	0.790938	0.55266	0.690547		9.99201e-16	4.31783e-10	3.26255e-10	1.0261e-10
APC4	LDEQCamSAIPTR	1	0.833132	0.746808	0.719342		LDEQCamSAIPTR	1	0.833132	0.746808	0.719342		9.99201e-16	1.82714e-10	2.54724e-10	2.71594e-10
APC4	LGQSIESSYSSIQK	1	0.907108	0.800389	0.955717		LGQSIESSYSSIQK	1	0.907108	0.800389	0.955717		0	1.34875e-10	1.4543e-10	4.1108e-11
APC4	LLAFALADTK	1	1	0.828348	0.902721		LLAFALADTK	1	1	0.828348	0.902721		9.99201e-16	0	2.11558e-10	1.8078e-10
APC4	LVISHLQSGSESLLYHLSELK	1	0.887348	0.665221	0.831072		LVISHLQSGSESLLYHLSELK	1	0.887348	0.665221	0.831072		9.99201e-16	1.29691e-10	1.48494e-10	4.8702e-10
APC4	MENIIDQCamLQKPADVIGK	1	0.949329	0.889023	0.881054		MENIIDQCamLQKPADVIGK	1	0.949329	0.889023	0.881054		9.99201e-16	1.99538e-10	6.7368e-11	1.5549e-11
APC4	MTEDHVLPELNK	1	0.973858	0.759753	0.902341		MTEDHVLPELNK	1	0.973858	0.759753	0.902341		9.99201e-16	3.39105e-10	5.06929e-10	2.87462e-10
APC4	RDLIALANTAGEVLLHR	1	0.984798	0.786886	0.88704		RDLIALANTAGEVLLHR	1	0.984798	0.786886	0.88704		9.99201e-16	5.5147e-11	1.04665e-10	2.6911e-10
APC4	RMENIIDQCamLQKPADVIGK	1	0.997578	0.928376	0.887205		RMENIIDQCamLQKPADVIGK	1	0.997578	0.928376	0.887205		9.99201e-16	2.51499e-12	3.04611e-10	4.57205e-10
APC4	SMNQAICamIPLYR	1	1.03333	0.97798	1		SMNQAICamIPLYR	1	1.03333	0.97798	1		9.99201e-16	4.3258e-10	8.9393e-11	0
APC4	VEKLDPELDS	1	0.77878	0.742618	0.772943		VEKLDPELDS	1	0.77878	0.742618	0.772943		9.99201e-16	1.23019e-10	1.24267e-10	4.18148e-10
APC4	VGQYLKDEDDDLVSPPNTEGNQWYDFLQNSSHLK	1	0.826049	0.844991	0.939142		VGQYLKDEDDDLVSPPNTEGNQWYDFLQNSSHLK	1	0.826049	0.844991	0.939142		9.99201e-16	5.5192e-11	1.0776e-10	3.60388e-10
APC4	VSCamVLSSNLR	1	0.884456	0.696964	0.694818		VSCamVLSSNLR	1	0.884456	0.696964	0.694818		9.99201e-16	3.10039e-10	1.3046e-10	1.13671e-10
APC4	VTGIAGTCamLALCamLSSDLK	1	0.966387	1	0.999737		VTGIAGTCamLALCamLSSDLK	1	0.966387	1	0.999737		9.99201e-16	1.99123e-10	0	2.9191e-11
APC4	WLYVAMLR	1	0.915245	0.840079	0.877876		WLYVAMLR	1	0.915245	0.840079	0.877876		9.99201e-16	1.15462e-10	4.37705e-12	3.69802e-10
APC5	AEALEAAIENLNEAK	1	0.934149	0.783117	1		AEALEAAIENLNEAK	1	0.934149	0.783117	1		0	2.45596e-10	3.74719e-10	0
APC5	ALTPASLQK	1	0.568633	0.493172	0.433705		ALTPASLQK	1	0.568633	0.493172	0.433705		0	4.28443e-10	1.88962e-10	1.8156e-11
APC5	AVVLQAQNQMSEAHK	1	0.760336	0.738359	0.684268		AVVLQAQNQMSEAHK	1	0.760336	0.738359	0.684268		0	1.38804e-10	2.2515e-10	1.06484e-10
APC5	CamQVASAASYDQPK	1	0.52029	0.474705	0.462752		CamQVASAASYDQPK	1	0.52029	0.474705	0.462752		0	2.19299e-10	1.46132e-10	2.89711e-10
APC5	DMEQFFDDLSDSFSGTEPEVHK	1	1	0.937947	0.934519		DMEQFFDDLSDSFSGTEPEVHK	1	1	0.937947	0.934519		0	0	5.2556e-10	3.82226e-10
APC5	DSDLLHWK	1	0.58409	0.578454	0.572207		DSDLLHWK	1	0.58409	0.578454	0.572207		0	3.31286e-10	6.92509e-11	5.38103e-12
APC5	DVVYFQAR	1	0.777219	0.723169	0.738407		DVVYFQAR	1	0.777219	0.723169	0.738407		0	3.788e-11	4.28915e-10	4.36411e-10
APC5	DWVTPYK	1	0.825478	0.723612	0.706215		DWVTPYK	1	0.825478	0.723612	0.706215		0	5.4003e-11	4.5978e-10	1.9486e-11
APC5	EEEVSCamSGPLSQK	1	0.591135	0.393872	0.399705		EEEVSCamSGPLSQK	1	0.591135	0.393872	0.399705		0	2.17014e-10	3.53533e-10	2.14043e-10
APC5	EELDVSVR	1	0.63531	0.41758	0.349651		EELDVSVR	1	0.63531	0.41758	0.349651		0	3.7378e-11	4.81296e-10	2.53279e-10
APC5	FGHYQQAELALQEAIR	1	0.836007	0.813436	0.815774		FGHYQQAELALQEAIR	1	0.836007	0.813436	0.815774		0	3.4492e-10	2.30147e-10	3.70835e-10
APC5	FNPDFAEAHYLSYLNNLR	1	0.823882	0.785285	0.923628		FNPDFAEAHYLSYLNNLR	1	0.823882	0.785285	0.923628		0	2.42316e-10	1.2447e-10	5.76155e-10
APC5	HSLSELIDISIAQK	1	0.925922	0.903602	0.891284		HSLSELIDISIAQK	1	0.925922	0.903602	0.891284		0	2.06829e-10	6.36327e-10	4.2314e-10
APC5	IAQESNDHVCamLQHCamLSWLYVLGQK	1	1.05774	0.829236	0.78554		IAQESNDHVCamLQHCamLSWLYVLGQK	1	1.05774	0.829236	0.78554		0	4.1747e-10	3.35426e-10	2.7494e-10
APC5	IRDVVYFQAR	1	0.783958	0.819933	0.770999		IRDVVYFQAR	1	0.783958	0.819933	0.770999		0	2.34079e-10	6.51663e-10	3.00029e-10
APC5	KAEALEAAIENLNEAK	1	0.882702	0.860625	0.807507		KAEALEAAIENLNEAK	1	0.882702	0.860625	0.807507		0	3.01033e-10	1.55856e-10	1.68585e-10
APC5	KAVHFGLPYLASLGIQSLVQQR	1	0.845278	0.826653	0.67324		KAVHFGLPYLASLGIQSLVQQR	1	0.845278	0.826653	0.67324		0	2.52506e-10	6.2697e-11	3.714e-10
APC5	KAVVLQAQNQMSEAHK	1	0.877864	0.732464	0.776264		KAVVLQAQNQMSEAHK	1	0.877864	0.732464	0.776264		0	7.43551e-11	6.4011e-11	4.13514e-10
APC5	KTVEDADMELTSR	1	0.763366	0.637429	0.500686		KTVEDADMELTSR	1	0.763366	0.637429	0.500686		0	7.3665e-11	1.8937e-10	2.92907e-10
APC5	LIEESCamPQLANSVQIR	1	0.877241	0.887485	0.858922		LIEESCamPQLANSVQIR	1	0.877241	0.887485	0.858922		0	1.02047e-10	4.54525e-10	6.44192e-10
APC5	LILTGAESK	1	0.668098	0.529736	0.524468		LILTGAESK	1	0.668098	0.529736	0.524468		0	9.6661e-11	5.28922e-10	2.55396e-12
APC5	LMAEGELK	1	0.699177	0.582536	0.543164		LMAEGELK	1	0.699177	0.582536	0.543164		0	1.32021e-10	2.20064e-10	8.0245e-11
APC5	LNQLLLPLLQGPDITLSK	1	0.97256	1.0347	1.01297		LNQLLLPLLQGPDITLSK	1	0.97256	1.0347	1.01297		0	1.53917e-10	1.1275e-10	4.0374e-10
APC5	LSFSQVFK	1	0.982987	0.966752	0.912172		LSFSQVFK	1	0.982987	0.966752	0.912172		0	1.19259e-10	4.107e-11	6.46613e-10
APC5	LYTALQQYFQNGEK	1	0.923585	0.987766	0.934346		LYTALQQYFQNGEK	1	0.923585	0.987766	0.934346		0	4.2881e-11	5.83461e-10	4.65433e-10
APC5	QAEFFLSQQASLLK	1	0.90403	0.902884	0.6807		QAEFFLSQQASLLK	1	0.90403	0.902884	0.6807		0	2.23628e-10	4.26057e-10	1.50179e-10
APC5	QLHQELPSHGVPLINHL	1	0.75684	0.694587	0.739413		QLHQELPSHGVPLINHL	1	0.75684	0.694587	0.739413		0	3.04173e-10	3.61324e-10	3.20485e-10
APC5	RSDSYVLLEHSVK	1	0.668263	0.736549	0.677041		RSDSYVLLEHSVK	1	0.668263	0.736549	0.677041		0	1.03117e-10	2.05806e-10	1.41364e-10
APC5	SDSYVLLEHSVK	1	0.78436	0.676335	0.68975		SDSYVLLEHSVK	1	0.78436	0.676335	0.68975		0	1.82719e-11	3.90277e-10	1.1926e-11
APC5	TGEGAVSLMER	1	0.791221	0.748676	0.694759		TGEGAVSLMER	1	0.791221	0.748676	0.694759		0	1.51095e-10	2.3167e-10	1.23721e-10
APC5	TSVVGLFLR	1	0.805202	1	0.836029		TSVVGLFLR	1	0.805202	1	0.836029		0	3.13634e-10	0	8.8658e-11
APC5	TVEDADMELTSR	1	0.822989	0.629019	0.588853		TVEDADMELTSR	1	0.822989	0.629019	0.588853		0	8.5675e-11	5.77334e-10	3.66792e-10
APC5	VQDVFSSTHSLLHYFDR	1	0.682876	0.893572	0.848208		VQDVFSSTHSLLHYFDR	1	0.682876	0.893572	0.848208		0	2.47565e-10	1.56189e-10	4.22662e-10
APC5	YAALNLAALHCamR	1	0.759937	0.7296	0.692255		YAALNLAALHCamR	1	0.759937	0.7296	0.692255		0	3.1084e-11	2.09887e-10	9.6112e-11
APC5	YHLADSLVTGITALNSIEGVYR	1	0.898369	0.806035	0.82831		YHLADSLVTGITALNSIEGVYR	1	0.898369	0.806035	0.82831		0	2.1932e-10	8.0142e-11	5.12614e-10
APC7	AGQERPSVTSYK	1	0.603861	0.479691	0.477618		AGQERPSVTSYK	1	0.603861	0.479691	0.477618		0	4.82581e-11	2.56926e-10	2.8219e-11
APC7	AIQLNSNSVQALLLK	1	0.829287	1	0.829052		AIQLNSNSVQALLLK	1	0.829287	1	0.829052		9.99201e-16	6.60032e-10	0	2.28251e-10
APC7	AISTICamSLEK	1	0.833809	0.644927	0.681478		AISTICamSLEK	1	0.833809	0.644927	0.681478		9.99201e-16	2.57665e-10	2.94315e-10	2.86301e-11
APC7	ALTQRPDYIK	1	0.669837	0.55078	0.573697		ALTQRPDYIK	1	0.669837	0.55078	0.573697		9.99201e-16	2.67814e-10	1.43841e-10	2.41284e-10
APC7	AYAFVHTGDNSR	1	0.601567	0.474379	0.472936		AYAFVHTGDNSR	1	0.601567	0.474379	0.472936		9.99201e-16	2.06277e-10	3.36564e-10	3.9514e-11
APC7	DAIAILDGIPSR	1	0.933947	0.87206	1		DAIAILDGIPSR	1	0.933947	0.87206	1		9.99201e-16	3.56619e-10	1.88374e-10	0
APC7	DMAAAGLHSNVR	1	0.610927	0.522477	0.494312		DMAAAGLHSNVR	1	0.610927	0.522477	0.494312		9.99201e-16	4.6837e-11	2.44325e-10	1.13056e-10
APC7	EAMVMANNVYK	1	0.852141	0.74455	0.738378		EAMVMANNVYK	1	0.852141	0.74455	0.738378		9.99201e-16	2.3336e-11	2.18379e-10	1.3783e-11
APC7	EQKYEDGIALLR	1	0.720166	0.68383	0.724583		EQKYEDGIALLR	1	0.720166	0.68383	0.724583		9.99201e-16	4.21707e-12	1.09205e-10	3.74556e-10
APC7	FEQAQMLDPYLIK	1	0.937197	0.928562	0.934588		FEQAQMLDPYLIK	1	0.937197	0.928562	0.934588		9.99201e-16	4.0725e-11	2.25689e-10	6.48817e-10
APC7	GMDVYGYLLAR	1	1	0.877579	0.841169		GMDVYGYLLAR	1	1	0.877579	0.841169		9.99201e-16	0	1.46752e-10	2.62023e-10
APC7	INMoxMLANLYK	1	0.768689	1.01328	0.970196		INMoxMLANLYK	1	0.768689	1.01328	0.970196		9.99201e-16	1.93762e-10	3.1987e-10	4.53774e-10
APC7	INMMoxLANLYK	1	0.943105	0.788962	1.00303		INMMoxLANLYK	1	0.943105	0.788962	1.00303		9.99201e-16	4.50578e-10	1.28813e-10	4.2913e-10
APC7	INMMLANLYK	1	0.940254	0.790922	0.860846		INMMLANLYK	1	0.940254	0.790922	0.860846		9.99201e-16	1.1442e-10	1.95558e-10	4.7816e-10
APC7	LDCamYEGLIECamYLASNSIR	1	0.951733	0.820204	0.896745		LDCamYEGLIECamYLASNSIR	1	0.951733	0.820204	0.896745		9.99201e-16	1.59266e-10	5.9614e-11	5.43518e-10
APC7	LEDVENLGCamR	1	0.844908	0.757458	0.780935		LEDVENLGCamR	1	0.844908	0.757458	0.780935		9.99201e-16	2.38144e-10	2.5053e-10	1.89101e-11
APC7	LFNISDQHAEPWVVSGCamHSFYSK	1	0.90618	0.807414	0.858074		LFNISDQHAEPWVVSGCamHSFYSK	1	0.90618	0.807414	0.858074		9.99201e-16	3.41764e-10	2.0237e-11	5.27557e-10
APC7	LLSSLLLTMSNNNPELFSPPQK	1	1.07558	0.865523	0.984088		LLSSLLLTMSNNNPELFSPPQK	1	1.07558	0.865523	0.984088		9.99201e-16	3.4003e-10	1.99961e-10	2.73435e-10
APC7	MAECamYTMLK	1	0.911301	0.717722	0.660134		MAECamYTMLK	1	0.911301	0.717722	0.660134		9.99201e-16	6.63177e-10	2.92942e-10	2.24352e-10
APC7	NALANQSDCamVLHR	1	0.801333	0.702973	0.696268		NALANQSDCamVLHR	1	0.801333	0.702973	0.696268		9.99201e-16	6.59587e-10	3.79491e-10	2.22681e-10
APC7	QDKDAIAILDGIPSR	1	0.876328	0.783671	0.876378		QDKDAIAILDGIPSR	1	0.876328	0.783671	0.876378		0	3.92145e-10	1.88233e-10	2.37384e-10
APC7	VRPSTGNSASTPQSQCamLPSEIEVK	1	0.847432	0.463873	0.407983		VRPSTGNSASTPQSQCamLPSEIEVK	1	0.847432	0.463873	0.407983		9.99201e-16	6.76679e-10	6.9441e-11	7.9737e-11
APC7	YEDGIALLR	1	0.886245	0.789407	0.875282		YEDGIALLR	1	0.886245	0.789407	0.875282		9.99201e-16	4.6249e-10	2.73152e-10	5.05814e-10
APC7	YQLLVYHADSLFHDK	1	0.859015	0.764792	0.792983		YQLLVYHADSLFHDK	1	0.859015	0.764792	0.792983		9.99201e-16	4.37734e-10	3.76428e-10	6.35369e-10
APC7	YQLLVYHADSLFHDKEYR	1	0.797787	0.710586	0.725486		YQLLVYHADSLFHDKEYR	1	0.797787	0.710586	0.725486		9.99201e-16	2.74814e-10	1.03409e-10	2.12486e-10
APC7	YTMALQQK	1	0.695018	0.465783	0.540358		YTMALQQK	1	0.695018	0.465783	0.540358		9.99201e-16	6.66268e-10	1.1893e-10	8.4497e-11
APC10	CamTTIDFMMYR	1	0.918186	0.939722	0.810745		CamTTIDFMMYR	1	0.918186	0.939722	0.810745		0	6.32975e-10	3.58341e-10	3.66351e-10
APC10	EIGSQAVWSLSSCamKPGFGVDQLR	1	1	1	1		EIGSQAVWSLSSCamKPGFGVDQLR	1	1	1	1		0	0	0	0
APC10	IYTPVEESSIGK	1	1.02485	1.07123	0.915017		IYTPVEESSIGK	1	1.02485	1.07123	0.915017		0	1.6751e-10	3.8656e-10	3.39879e-11
APC10	IYTPVEESSIGKFPR	1	0.835713	0.975088	0.945861		IYTPVEESSIGKFPR	1	0.835713	0.975088	0.945861		0	1.22195e-10	2.87004e-12	3.89166e-10
APC10	TLCamIYADYK	1	0.96947	0.981793	1.03892		TLCamIYADYK	1	0.96947	0.981793	1.03892		0	2.8845e-11	7.25994e-10	2.0937e-10
APC10	VGNNFHNLQEIR	1	0.874568	0.933587	0.771872		VGNNFHNLQEIR	1	0.874568	0.933587	0.771872		0	4.34721e-10	1.92468e-10	3.4684e-11
CDC16	AIGNEVTVDKWEPLLNNLGHVCamR	1	0.713615	0.700762	0.707276		AIGNEVTVDKWEPLLNNLGHVCamR	1	0.713615	0.700762	0.707276		0	2.44236e-10	3.11624e-10	3.47412e-10
CDC16	ANELFYLSHK	1	0.875205	0.770507	0.805994		ANELFYLSHK	1	0.875205	0.770507	0.805994		0	5.4892e-10	2.60429e-11	2.70596e-10
CDC16	CamYDFDVHTMK	1	0.602324	0.550142	0.446986		CamYDFDVHTMK	1	0.602324	0.550142	0.446986		0	2.8992e-10	2.12071e-10	3.93875e-10
CDC16	DESGFKDPSSDWEMSQSSIK	1	1.00911	0.950889	0.939604		DESGFKDPSSDWEMSQSSIK	1	1.00911	0.950889	0.939604		0	2.9643e-10	2.1264e-11	5.97577e-10
CDC16	DPFHASCamLPVHIGTLVELNK	1	0.442565	1	0.599866		DPFHASCamLPVHIGTLVELNK	1	0.442565	1	0.599866		0	2.0081e-10	0	3.31262e-10
CDC16	DPSSDWEMSQSSIK	1	0.967937	0.854025	0.981038		DPSSDWEMSQSSIK	1	0.967937	0.854025	0.981038		0	3.3795e-11	3.58972e-10	8.0103e-11
CDC16	EALKLDVYCamFEAFDLLTSHHMLTAQEEK	1	1	0.840967	0.9084		EALKLDVYCamFEAFDLLTSHHMLTAQEEK	1	1	0.840967	0.9084		0	0	2.48439e-10	1.3887e-10
CDC16	EHQQALDVLDMEEPINK	1	0.984163	1.02838	1.04657		EHQQALDVLDMEEPINK	1	0.984163	1.02838	1.04657		0	2.14531e-10	2.8278e-10	4.623e-10
CDC16	EHQQALDVLDMEEPINKR	1	0.931427	0.879294	0.965877		EHQQALDVLDMEEPINKR	1	0.931427	0.879294	0.965877		0	1.07104e-10	1.31447e-10	1.1805e-11
CDC16	ELLESLPLSK	1	0.905646	0.971284	0.997487		ELLESLPLSK	1	0.905646	0.971284	0.997487		0	2.24944e-10	1.71674e-10	2.7362e-10
CDC16	IYDALDNR	1	0.711437	0.557489	0.523045		IYDALDNR	1	0.711437	0.557489	0.523045		0	8.3166e-11	3.00897e-10	3.02121e-10
CDC16	LCamNEEQELLR	1	0.944874	0.956336	1		LCamNEEQELLR	1	0.944874	0.956336	1		0	1.75108e-10	2.2987e-10	0
CDC16	LDVYCamFEAFDLLTSHHMLTAQEEK	1	0.937035	0.90185	0.867698		LDVYCamFEAFDLLTSHHMLTAQEEK	1	0.937035	0.90185	0.867698		0	4.53095e-10	3.50134e-10	3.35618e-10
CDC16	LTSVVMEK	1	0.705826	0.59292	0.631376		LTSVVMEK	1	0.705826	0.59292	0.631376		0	1.77888e-10	3.47889e-11	3.09156e-10
CDC16	QTAEETGLTPLETSR	1	0.861162	0.341229	0.336621		QTAEETGLTPLETSR	1	0.861162	0.341229	0.336621		0	1.96444e-10	2.74717e-10	3.86534e-10
CDC16	SSICamLLR	1	0.645914	0.596913	0.494322		SSICamLLR	1	0.645914	0.596913	0.494322		0	3.74508e-10	1.44806e-10	4.11912e-10
CDC16	TLATYSYK	1	0.738092	0.73862	0.666299		TLATYSYK	1	0.738092	0.73862	0.666299		0	2.76689e-10	2.38357e-10	1.99989e-10
CDC16	WEPLLNNLGHVCamR	1	0.896677	0.859454	0.858105		WEPLLNNLGHVCamR	1	0.896677	0.859454	0.858105		0	5.41329e-10	2.87853e-10	4.38434e-10
CDC16	WFLDALEK	1	0.885484	0.965686	0.751334		WFLDALEK	1	0.885484	0.965686	0.751334		0	1.64238e-10	3.57199e-10	3.34376e-10
CDC16	YLKDESGFKDPSSDWEMSQSSIK	1	0.875636	0.870611	0.797515		YLKDESGFKDPSSDWEMSQSSIK	1	0.875636	0.870611	0.797515		0	2.06246e-10	3.76919e-10	1.69528e-10
CDC23	AALYFQR	1	0.667291	0.574835	0.519942		AALYFQR	1	0.667291	0.574835	0.519942		0	4.35875e-10	4.48658e-10	4.38854e-10
CDC23	ALSIFNELR	1	0.93767	0.906118	0.908595		ALSIFNELR	1	0.93767	0.906118	0.908595		0	1.57543e-10	4.49335e-10	5.47869e-10
CDC23	AWYGLGQTYEILK	1	0.788699	0.843914	0.866504		AWYGLGQTYEILK	1	0.788699	0.843914	0.866504		0	1.41375e-10	1.41762e-10	3.33812e-10
CDC23	AYAVGDVEK	1	0.713564	0.643412	0.699292		AYAVGDVEK	1	0.713564	0.643412	0.699292		0	9.8281e-11	4.68493e-10	5.31245e-10
CDC23	AYFLYMYSR	1	0.845535	0.79454	0.837993		AYFLYMYSR	1	0.845535	0.79454	0.837993		0	3.16381e-10	1.07697e-10	1.20392e-10
CDC23	DDETVDSLGPLEK	1	0.845104	0.771383	0.961734		DDETVDSLGPLEK	1	0.845104	0.771383	0.961734		0	3.69377e-10	5.76817e-10	5.20078e-10
CDC23	FLSLPDTWMK	1	0.972325	1.00563	1		FLSLPDTWMK	1	0.972325	1.00563	1		0	5.93889e-11	4.2447e-10	0
CDC23	IENMDTFSNLLYVR	1	0.73494	0.632074	0.670827		IENMDTFSNLLYVR	1	0.73494	0.632074	0.670827		0	6.18984e-10	7.11741e-11	1.33009e-10
CDC23	KAYFLYMYSR	1	0.92763	0.88908	0.808263		KAYFLYMYSR	1	0.92763	0.88908	0.808263		0	6.9217e-10	4.24786e-10	5.03078e-10
CDC23	KDDETVDSLGPLEK	1	0.773067	0.810292	0.827857		KDDETVDSLGPLEK	1	0.773067	0.810292	0.827857		0	9.54392e-12	5.29758e-10	4.92297e-10
CDC23	KKDDETVDSLGPLEK	1	0.849091	0.863555	0.808106		KKDDETVDSLGPLEK	1	0.849091	0.863555	0.808106		0	4.08939e-10	3.82232e-10	1.82729e-11
CDC23	LHEQLTESEQAAQCamYIK	1	0.993208	0.793236	0.965395		LHEQLTESEQAAQCamYIK	1	0.993208	0.793236	0.965395		0	9.97602e-12	4.19535e-10	2.68643e-10
CDC23	LNQLVEAK	1	0.712032	0.600783	0.733947		LNQLVEAK	1	0.712032	0.600783	0.733947		0	2.23018e-10	1.7512e-10	2.22226e-10
CDC23	LWDEASTCamAQK	1	0.735457	0.615923	0.556389		LWDEASTCamAQK	1	0.735457	0.615923	0.556389		0	8.37e-11	3.00261e-11	2.06898e-10
CDC23	MoxLVALGECamYEK	1	0.838331	0.831943	1.01361		MoxLVALGECamYEK	1	0.838331	0.831943	1.01361		0	8.17713e-10	4.14323e-10	1.49498e-11
CDC23	MLVALGECamYEK	1	0.921119	0.898665	0.803758		MLVALGECamYEK	1	0.921119	0.898665	0.803758		0	4.92619e-10	4.36275e-10	5.59568e-10
CDC23	MPFYCamLYYYR	1	1.01397	0.778761	0.8613		MPFYCamLYYYR	1	1.01397	0.778761	0.8613		0	2.0874e-10	1.12211e-10	1.9894e-10
CDC23	NQGETPTTEVPAPFFLPASLSANNTPTR	1	0.816045	0.272533	0.129975		NQGETPTTEVPAPFFLPASLSANNTPTR	1	0.816045	0.272533	0.129975		0	6.1132e-10	3.09642e-10	1.67537e-10
CDC23	NTSAAIQAYR	1	0.695425	0.546292	0.562448		NTSAAIQAYR	1	0.695425	0.546292	0.562448		0	5.9018e-10	4.4462e-10	2.13241e-10
CDC23	QLLLIAGLTR	1	0.852607	1	0.901315		QLLLIAGLTR	1	0.852607	1	0.901315		0	1.28568e-10	0	1.14306e-10
CDC23	RVSPLNLSSVTP	1	0.714096	0.30077	0.203828		RVSPLNLSSVTP	1	0.714096	0.30077	0.203828		0	6.39049e-10	2.8795e-10	1.8931e-10
CDC23	SELSYLAHNLCamEIDK	1	0.96642	0.860183	0.875786		SELSYLAHNLCamEIDK	1	0.96642	0.860183	0.875786		0	5.69842e-10	9.8506e-11	3.50198e-10
CDC23	SELSYLAHNLCamEIDKYR	1	0.893685	0.906834	0.649498		SELSYLAHNLCamEIDKYR	1	0.893685	0.906834	0.649498		0	2.81052e-10	2.47095e-10	8.728e-11
CDC23	SSYIVSQIAVAYHNIR	1	1	0.966741	0.914		SSYIVSQIAVAYHNIR	1	1	0.966741	0.914		0	0	8.0569e-11	3.88048e-10
CDC23	VETCamCamVIGNYYSLR	1	0.842862	0.852434	0.876876		VETCamCamVIGNYYSLR	1	0.842862	0.852434	0.876876		0	5.55279e-10	9.46391e-11	8.83861e-11
CDC23	VSPLNLSSVTP	1	0.81577	0.356315	0.283657		VSPLNLSSVTP	1	0.81577	0.356315	0.283657		0	4.60922e-10	4.55438e-10	1.38275e-10
CDC23	YLAQYYFK	1	0.911411	0.891915	0.869154		YLAQYYFK	1	0.911411	0.891915	0.869154		0	5.26569e-10	2.347e-11	7.32759e-11
CDC23	YLGAWTLMGHEYMEMK	1	0.672462	0.520754	0.634009		YLGAWTLMGHEYMEMK	1	0.672462	0.520754	0.634009		0	3.32258e-10	3.80654e-10	5.83831e-11
CDC23	YQNLIDVGFSK	1	0.925798	0.948433	0.885385		YQNLIDVGFSK	1	0.925798	0.948433	0.885385		0	4.78441e-10	3.72393e-10	1.05725e-10
CDC27	AAAEGLMSLLR	1	0.761381	1	0.856761		AAAEGLMSLLR	1	0.761381	1	0.856761		0	1.24645e-10	0	2.49666e-10
CDC27	ALDINPQSSVLLCamHIGVVQHALK	1	0.804673	0.904076	0.782815		ALDINPQSSVLLCamHIGVVQHALK	1	0.804673	0.904076	0.782815		0	2.7217e-10	1.07619e-11	7.04068e-10
CDC27	ALDINPQSSVLLCamHIGVVQHALKK	1	0.81619	0.905082	0.989385		ALDINPQSSVLLCamHIGVVQHALKK	1	0.81619	0.905082	0.989385		0	5.97093e-10	4.16211e-10	1.60444e-10
CDC27	ASVLFANEK	1	0.532583	0.484254	0.558154		ASVLFANEK	1	0.532583	0.484254	0.558154		0	5.03957e-10	2.69779e-10	1.44432e-10
CDC27	AYFELSEYMQAER	1	0.919674	0.779884	0.903732		AYFELSEYMQAER	1	0.919674	0.779884	0.903732		0	1.99348e-10	3.27594e-12	3.43413e-10
CDC27	DAVFLAER	1	0.618189	0.60759	0.590628		DAVFLAER	1	0.618189	0.60759	0.590628		0	4.87777e-10	2.16922e-10	3.9355e-11
CDC27	DLTDMDK	1	0.564393	0.6201	0.762082		DLTDMDK	1	0.564393	0.6201	0.762082		0	3.09509e-10	1.61799e-11	4.10753e-10
CDC27	DLTDMDKNSPEAWCamAAGNCamFSLQR	1	0.769681	0.783465	0.918559		DLTDMDKNSPEAWCamAAGNCamFSLQR	1	0.769681	0.783465	0.918559		0	1.71802e-10	5.9823e-11	4.02161e-10
CDC27	DVALSVLSK	1	0.775091	0.764498	0.78692		DVALSVLSK	1	0.775091	0.764498	0.78692		0	2.84113e-10	7.1377e-11	5.27552e-10
CDC27	EAINILSHLPSHHYNTGWVLCamQIGR	1	0.895662	0.997938	0.976509		EAINILSHLPSHHYNTGWVLCamQIGR	1	0.895662	0.997938	0.976509		0	1.82935e-10	2.27028e-10	8.4178e-10
CDC27	ESLVYFLIGK	1	0.853783	1.08322	1		ESLVYFLIGK	1	0.853783	1.08322	1		0	3.80965e-10	8.867e-11	0
CDC27	EVTPILAQTQSSGPQTSTTPQVLSPTITSPPNALPR	1	0.45714	0.309028	0.187877		EVTPILAQTQSSGPQTSTTPQVLSPTITSPPNALPR	1	0.45714	0.309028	0.187877		0	3.06881e-10	3.062e-10	2.37628e-10
CDC27	FSLAEMHFQK	1	0.847145	0.840158	0.830039		FSLAEMHFQK	1	0.847145	0.840158	0.830039		0	1.45968e-10	1.85422e-10	4.93705e-12
CDC27	FTSLQNFSNCamLPNSCamTTQVPNHSLSHR	1	0.725944	0.464912	0.446101		FTSLQNFSNCamLPNSCamTTQVPNHSLSHR	1	0.725944	0.464912	0.446101		0	1.46769e-10	3.07536e-10	4.28997e-10
CDC27	GGITQPNINDSLEITK	1	0.728714	0.474728	0.410673		GGITQPNINDSLEITK	1	0.728714	0.474728	0.410673		0	1.28279e-10	3.02719e-10	5.0742e-10
CDC27	GYLALCamSYNCamK	1	0.848328	0.880131	0.893388		GYLALCamSYNCamK	1	0.848328	0.880131	0.893388		0	2.2052e-10	2.95556e-10	5.90462e-10
CDC27	HYNAWYGLGMIYYK	1	0.529884	0.763285	0.588499		HYNAWYGLGMIYYK	1	0.529884	0.763285	0.588499		0	4.26814e-10	3.0137e-11	5.9594e-11
CDC27	ISTITPQIQAFNLQK	1	0.767759	0.537553	0.521452		ISTITPQIQAFNLQK	1	0.767759	0.537553	0.521452		0	1.0567e-10	5.7796e-11	3.04749e-10
CDC27	KLGQTHLALMNFSWAMDLDPK	1	0.642679	0.738563	0.792495		KLGQTHLALMNFSWAMDLDPK	1	0.642679	0.738563	0.792495		0	4.4734e-11	3.34064e-10	4.55863e-10
CDC27	LAEGEQILSGGVFNK	1	0.879669	0.85753	0.945223		LAEGEQILSGGVFNK	1	0.879669	0.85753	0.945223		0	5.79148e-10	1.42025e-10	3.80257e-10
CDC27	LDSSIISEGK	1	0.661332	0.327473	0.270819		LDSSIISEGK	1	0.661332	0.327473	0.270819		0	4.13386e-10	1.9129e-10	2.11052e-10
CDC27	LFTSDSSTTK	1	0.584049	0.288672	0.296534		LFTSDSSTTK	1	0.584049	0.288672	0.296534		0	1.15529e-10	2.00908e-10	5.36898e-12
CDC27	LGQTHLALMNFSWAMDLDPK	1	1	0.801491	0.919482		LGQTHLALMNFSWAMDLDPK	1	1	0.801491	0.919482		0	0	2.25779e-11	2.80956e-10
CDC27	LNLESSNSK	1	0.689639	0.330683	0.334809		LNLESSNSK	1	0.689639	0.330683	0.334809		0	2.36205e-10	3.63457e-10	1.39896e-10
CDC27	NSPEAWCamAAGNCamFSLQR	1	0.846958	0.792069	0.860415		NSPEAWCamAAGNCamFSLQR	1	0.846958	0.792069	0.860415		0	2.6391e-11	2.16616e-10	4.46284e-10
CDC27	QPETVLTETPQDTIELNR	1	0.709047	0.421549	0.411563		QPETVLTETPQDTIELNR	1	0.709047	0.421549	0.411563		0	3.31532e-10	9.1787e-11	1.62342e-10
CDC27	SALQELEELK	1	0.842623	0.861783	0.934471		SALQELEELK	1	0.842623	0.861783	0.934471		0	5.68538e-10	4.82371e-11	7.54817e-10
CDC27	SVFSQSGNSR	1	0.655658	0.353194	0.422261		SVFSQSGNSR	1	0.655658	0.353194	0.422261		0	3.3453e-10	3.15697e-12	1.00181e-10
CDC27	TVLQEPVQAAIWQALNHYAYR	1	0.60768	0.69484	0.814504		TVLQEPVQAAIWQALNHYAYR	1	0.60768	0.69484	0.814504		0	3.74544e-10	9.23149e-11	3.56212e-10
CDC27	VEGMoxEIYSTTLWHLQK	1	0.815264	0.77373	1.19235		VEGMoxEIYSTTLWHLQK	1	0.815264	0.77373	1.19235		0	2.69205e-10	1.90752e-10	8.53899e-11
CDC27	VEGMEIYSTTLWHLQK	1	1.03316	0.956011	0.883895		VEGMEIYSTTLWHLQK	1	1.03316	0.956011	0.883895		0	2.9862e-10	1.34506e-10	3.06937e-10
CDC27	YSLNTDSSVSYIDSAVISPDTVPLGTGTSILSK	1	0.555157	0.318715	0.330388		YSLNTDSSVSYIDSAVISPDTVPLGTGTSILSK	1	0.555157	0.318715	0.330388		0	1.16647e-10	2.66031e-10	2.9026e-11
CDC20	LSGKPQNAPEGYQNR	1	1.18592	1.03662	1.01056
CDC20	ILDAPEIR	1	0.933952	1	0.982535
CDC20	VGSLSWNSYILSSGSR	1	1	0.886447	0.998942
CDC20	VAEHHVATLSGHSQEVCamGLR	1	0.803747	0.954334	1
CDC20	AVAWCamPWQSNVLATGGGTSDR	1	0.946942	0.780355	0.962281
CDC20	VLSLTMSPDGATVASAAADETLR	1	0.510785	0.31629	0.338927
APC15							VTETLWFNLDRPCamVEETELQQQEQQHQAWLQSIAEK	1	0.917964	0.780756	0.898375
APC16							ALFTYPK	1	1	1	0.913221
APC16							GAGEMLEDGSER	1	1.07003	0.982258	1
APC16							LAGLVEELEADEWR	1	0.909815	1.03964	1.10493
												Mean	2.14114e-16	2.43055e-10	2.3568e-10	2.56635e-10	2.45124e-10
												Median	0	2.20035e-10	2.1257e-10	2.28652e-10	2.20035e-10
												Min	0	0	0	0
												Max	9.99201e-16	8.17713e-10	7.25994e-10	8.4178e-10
												R squared	1
